# Compartments in medulloblastoma with extensive nodularity are connected through differentiation along the granular precursor lineage

**DOI:** 10.1101/2022.09.02.506321

**Authors:** David R. Ghasemi, Konstantin Okonechnikov, Anne Rademacher, Stephan Tirier, Kendra K. Maass, Hanna Schumacher, Julia Sundheimer, Britta Statz, Ahmet S. Rifaioglu, Katharina Bauer, Sabrina Schumacher, Michele Bortolomeazzi, Felice Giangaspero, Kati J. Ernst, Julio Saez-Rodriguez, David T. W. Jones, Daisuke Kawauchi, Jan-Philipp Mallm, Karsten Rippe, Andrey Korshunov, Stefan M. Pfister, Kristian W. Pajtler

## Abstract

Medulloblastoma with extensive nodularity (MBEN) are cerebellar tumors with two histologically distinct compartments and varying disease course. In some children MBEN progresses, while others show spontaneous differentiation into more benign tumors. However, the mechanisms that control the tug-of-war between proliferation and differentiation are not well understood. Here, we dissected this process with a multi-modal single cell transcriptome analysis. We found that the internodular MBEN compartment comprised proliferating early cerebellar granular neuronal precursors (CGNP)-like tumor cells as well as stromal, vascular, and immune cells. In contrast, the nodular compartment consisted of postmitotic, neuronally differentiated MBEN cells. Both compartments were connected through an intermediate cell stage of actively migrating CGNPs. Furthermore, astrocyte-like tumor cells were identified that had branched off the main CGNP developmental trajectory. Cells with an astroglial phenotype were found in close proximity to migrating, late CGNP-like and postmitotic neuronally differentiated cells. Our study reveals how the spatial tissue organization is linked to the developmental trajectory of proliferating tumor cells through a migrating precursor stage into differentiated tumor cells with a more benign phenotype. We anticipate that our framework for integrating single nucleus RNA-sequencing and spatial transcriptomics will help to uncover intercompartmental interactions also in other cancers with varying histology.
