## Supplementary Table 1 for "Compartments in medulloblastoma with extensive nodularity are connected through differentiation along the granular precursor lineage"

### Sheet: Suppl. Tbl. 1 Sample overview
Suppl. Tbl. 1: Sample and methods overview
Sample ID	Bulk sequencing			Single nucleus RNA sequencing		Spatial transcriptomics
	DNA methylation profiling	RNA seq	DNA panel seq	10X Genomics	SMARTseq V2.5	Microdissection RNAseq	smRNA-FISH (RNAscope)	Molecular Cartography (Resolve Biosciences)
MB263	Yes	Yes	Yes	Yes	Yes	Yes		Yes
MB266	Yes	Yes	Yes	Yes	Yes	Yes	Yes	Yes
MB287	Yes	Yes	Yes	Yes		Yes
MB295	Yes	Yes	Yes	Yes	Yes	Yes	Yes	Yes
MB299	Yes	Yes	Yes	Yes	Yes	Yes	Yes	Yes
MB88	Yes	Yes	Yes	Yes	Yes	Yes
MBAK1	Yes	Yes	Yes	Yes		Yes
MBAK2	Yes	Yes	Yes	Yes		Yes
MBAK3	Yes	Yes	Yes	Yes	Yes	Yes
