## Supplementary Table 4 for "Compartments in medulloblastoma with extensive nodularity are connected through differentiation along the granular precursor lineage"

### Sheet: Suppl_Tbl_4 TF act per cluster
Suppl. Tbl. 4: Relative transcription factor activities per cluster.
TF	Differentiated neuronal-like	Early CGNP-like	Migrating CGNP-like	Early CGNP-like, proliferating	Tumor Astrocytes	Upregulated Stress Response
AHR	-1.51834	-2.39374	-2.24423	-2.59035	-2.00071	-1.77434
AR	-0.0422631	0.644715	0.244052	0.613388	0.738565	0.512231
ARID2	1.86006	2.75824	2.34817	2.81798	3.0967	2.51632
ARID3A	-0.979292	-1.1324	-1.01926	-1.21861	-0.596394	-1.17133
ARNT	0.979954	1.70019	1.71527	1.61619	1.01221	1.2929
ARNTL	-1.64433	-0.985734	-0.864381	-1.18682	-0.811799	-1.22704
ASCL1	2.64327	1.66672	2.23559	1.79089	1.60795	2.11025
ATF1	-0.247788	-0.206644	-0.27083	0.164698	-0.102894	-0.201602
ATF2	0.155425	0.102736	0.11034	0.161951	0.0433029	0.349746
ATF3	-0.769918	-1.1333	-1.0505	-1.31283	-0.87903	-0.936256
ATF4	0.570937	0.196064	0.23494	0.249624	0.896822	0.32261
ATF6	1.15874	0.951228	1.0205	1.0683	0.898265	1.1317
ATF7	1.42153	2.93739	2.45539	2.5784	2.36907	2.14057
BACH1	1.43017	1.31161	1.35315	1.24205	1.76741	1.28247
BACH2	-0.0546305	0.0074168	0.0811882	-0.0231135	0.0957668	0.0689447
BATF	-0.170919	-0.114185	0.0282068	-0.350653	-0.177301	0.00312003
BCL11A	0.555746	0.425072	1.09519	0.381427	-0.24265	0.592711
BCL6	-0.211441	-0.556472	-0.564971	-0.463737	-0.373601	-0.373114
BHLHE22	-0.391544	-0.608121	-0.579095	-0.462234	-0.814172	-0.530299
BHLHE40	0.250302	-0.673135	-0.277095	-0.760412	-0.792479	-0.311572
CDX2	-0.00751469	0.0728256	-0.041986	0.131637	0.222544	-0.0682742
CEBPA	1.47825	1.74968	1.32845	2.20215	2.21346	1.44467
CEBPB	-0.0323347	-0.583517	-0.358232	-0.698998	-0.404633	-0.373948
CEBPD	0.146011	0.0558195	0.104745	0.0538012	-0.0967687	0.260286
CEBPE	-0.223074	0.0303177	-0.0652142	0.143846	-0.0794261	-0.149053
CEBPG	0.859359	0.18315	0.341184	0.0952498	-0.0559014	0.614558
CLOCK	1.84068	0.362108	0.337222	0.544076	0.514606	0.882697
CREB1	-1.32924	-1.1724	-1.20284	-1.2298	-1.19588	-1.21713
CREB3	-0.605313	-0.454739	-0.45312	-0.513349	-0.449444	-0.411028
CREB3L1	0.247392	-0.298368	-0.261404	-0.297621	-0.31114	0.0180565
CREM	-0.317764	-0.626678	-0.436355	-0.6965	-0.700491	-0.525836
CTCF	3.71983	2.80904	3.69742	2.83199	2.35896	3.04686
CTCFL	-0.59313	-0.651414	-0.917205	-0.830081	-0.782649	-0.616515
CUX1	0.361357	0.385663	0.185175	0.155833	0.382666	0.404933
DEAF1	-0.300945	-0.526838	-0.423192	-0.583593	-0.528541	-0.367981
DUX4	1.34713	1.29612	0.877563	1.45995	1.46911	1.0532
E2F1	2.14727	2.62302	2.35009	3.45406	2.41564	2.26738
E2F2	-0.0425846	-0.0812104	-0.0747412	-0.0693445	-0.0476464	-0.0359361
E2F3	-0.607165	-0.452158	-0.468206	-0.468316	-0.628365	-0.449233
E2F4	1.31291	1.9472	1.24493	4.85549	1.21109	1.94774
E2F5	0.445547	0.0532488	0.127272	0.426533	-0.111709	0.222256
E2F6	0.211544	0.788561	0.718255	0.433498	0.583085	0.454488
E2F7	-0.413834	-0.0994885	-0.38404	0.0541942	-0.05044	-0.147628
EBF1	-0.284102	0.00180289	0.0672485	0.0536963	-0.488486	-0.0628763
EGR1	3.78293	2.83944	3.17361	2.90034	2.94778	3.42451
EHF	0.671432	0.445033	0.576628	0.325618	0.67049	0.555729
ELF1	-0.418757	-0.412723	-0.499016	-0.436066	-0.605393	-0.549007
ELF3	-1.20322	-0.770273	-0.878074	-1.04838	-1.03569	-0.838094
ELF5	0.0510608	-0.188618	-0.275333	-0.10319	-0.251134	-0.14653
ELK1	0.658238	0.731035	0.742582	0.723027	0.957803	1.07957
ELK4	0.558394	0.715128	0.67415	0.721164	0.616087	1.20017
EOMES	2.14921	0.538354	1.61497	0.553985	1.52117	1.49523
EPAS1	-1.72412	-1.76979	-1.90316	-1.81225	-1.44447	-1.737
ERG	-0.217609	-0.206508	-0.0353735	-0.295172	0.0978613	-0.160461
ESR1	-1.42124	-1.11706	-0.942106	-1.18967	-0.714789	-1.32751
ESR2	1.30307	0.993828	1.11988	0.879358	0.993984	1.34052
ESRRA	0.872616	0.712775	0.541227	0.509984	0.649779	0.758788
ETS1	0.90607	0.867979	0.758872	0.871217	0.479059	0.981025
ETS2	-0.782375	-0.447495	-0.538154	-0.420926	-0.833163	-0.589041
ETV1	1.08795	1.45133	1.71341	1.41005	1.75384	1.24693
ETV4	-1.25292	-1.61476	-1.4594	-1.72936	-1.57501	-1.48167
ETV6	0.661399	-0.792641	-0.205026	-0.968236	-0.837836	-0.135776
FLI1	-0.899669	-0.402388	-0.607222	-0.483766	-0.59349	-0.624028
FOS	0.623853	-0.0031155	-0.0253652	-0.150524	0.600957	0.312929
FOSL1	-0.169852	-0.117582	-0.361114	-0.251137	0.251106	-0.222904
FOSL2	-0.123729	-0.34645	-0.24185	-0.225155	-0.0151674	-0.245825
FOXA1	6.77373	6.09687	6.58584	6.26791	6.81779	6.51426
FOXA2	-1.8372	-0.679009	-1.41775	-0.640567	-1.42457	-1.29913
FOXJ2	0.853071	1.95018	1.23654	1.93231	1.94184	1.30814
FOXK1	0.234712	0.409519	0.284933	0.357819	0.0727211	0.426784
FOXK2	-0.688131	-0.944313	-0.763882	-1.05691	-0.776665	-0.82861
FOXL2	-0.0463327	-0.0586482	-0.0264216	-0.128444	-0.15634	0.00239535
FOXM1	-1.20843	-1.40973	-1.42591	-0.258552	-0.490913	-1.34743
FOXO1	-0.662899	-0.427976	-0.502621	-0.447948	-0.202701	-0.48517
FOXO3	-0.324707	-0.502756	-0.425187	-0.556433	-0.250929	-0.281025
FOXO4	-0.201314	-0.197185	-0.244326	-0.341304	-0.348709	-0.35691
FOXP1	3.31328	3.66412	3.56951	3.91945	3.08499	3.41637
FOXP2	-0.496679	1.37803	0.308548	1.41777	1.15924	0.442784
GABPA	1.76535	2.51148	2.05041	2.96684	2.07591	1.96304
GATA1	-0.582098	-0.837028	-0.68451	-0.67569	-0.772675	-0.682713
GATA2	3.09921	2.65139	2.73378	2.62981	3.37418	2.68152
GATA3	4.27037	5.0217	4.99241	5.31547	5.27356	4.57947
GATA4	-0.486373	-0.279097	-0.52918	-0.267499	-0.365271	-0.328934
GATA6	-0.0540221	-0.439773	-0.119317	-0.195134	-0.410816	-0.114376
GFI1B	0.59917	0.63629	0.923054	0.757571	0.985872	0.730787
GLI1	0.7288	0.810681	0.508533	0.684371	0.562511	0.699103
GLI2	-0.907841	-0.796546	-0.69908	-0.868861	-0.765762	-0.826838
GRHL2	-1.581	-1.5657	-1.81477	-1.39347	-1.60035	-1.4077
HBP1	0.182198	0.403471	0.265411	0.558646	0.789467	0.294932
HES1	-0.15933	-0.525181	-0.137185	-0.370843	-0.547633	-0.102949
HHEX	-0.0898082	-0.113841	-0.110127	-0.160163	0.328177	0.0081291
HIC1	0.580613	0.758851	0.690502	0.627424	0.751644	0.67377
HIF1A	1.34725	0.70759	0.84355	0.541007	0.741533	0.920336
HINFP	-0.35978	0.00462036	-0.174364	0.0842935	-0.19484	-0.273163
HMBOX1	1.28078	0.91762	0.719285	1.18028	1.14907	1.15387
HNF1A	-0.516147	-0.577514	-0.418205	-0.618722	-0.964743	-0.508875
HNF1B	0.746809	0.488177	0.551347	0.447386	0.206934	0.685512
HNF4A	-0.37263	-0.382064	-0.609329	-0.399495	0.304816	-0.383665
HNF4G	-0.454179	-0.607154	-0.629578	-0.774114	-0.681267	-0.586246
HOXA9	0.339094	0.396453	0.382333	0.792485	0.387954	0.471226
HOXB13	1.52816	1.99005	2.5872	2.14975	1.37802	1.96912
HOXB7	-0.14233	0.211174	0.14174	0.321513	0.165083	0.0423965
HSF1	0.652311	0.730547	0.58932	0.633269	0.573347	1.52165
IKZF1	-0.640241	-0.649358	-0.597472	-0.67846	-0.790821	-0.653971
IRF1	-0.214889	-0.299306	-0.324828	-0.381476	-0.382666	-0.321848
IRF2	-0.359451	0.378081	-0.20636	0.570393	0.206685	-0.071957
IRF3	0.827061	0.693166	0.569111	0.777681	0.616838	0.763633
IRF4	0.581315	0.596847	0.237686	0.493631	1.37412	0.496466
IRF8	0.774343	0.737205	0.848765	0.767049	0.546072	0.788414
IRF9	-0.0801464	-0.584852	-0.273927	-0.444727	-0.673838	-0.418096
JUN	-1.1514	-0.55769	-0.810548	-0.581211	-0.618846	-0.844831
JUNB	1.94048	1.59943	1.79239	1.70268	2.20123	1.7392
JUND	-0.154317	0.1487	0.13365	-0.0940456	-0.55333	0.0538407
KDM5B	-1.07182	-1.42122	-1.30258	-1.47573	-1.63116	-1.20418
KLF1	0.332456	0.12366	0.308138	0.04871	0.369882	0.144626
KLF13	-0.974355	-1.08637	-1.19955	-1.13984	-1.07819	-0.611081
KLF3	0.137101	-0.420284	-0.283179	-0.163655	-0.285609	-0.238561
KLF4	-0.734159	-0.849393	-0.954629	-0.81648	-0.656791	-0.605484
KLF5	-0.193691	-0.22743	-0.295344	-0.354312	-0.114712	-0.164044
KLF6	-0.97783	-0.562375	-0.593088	-0.582514	-0.858932	-0.745313
KLF9	-1.26809	-0.620431	-0.681018	-0.565998	-0.0978437	-1.07367
KMT2A	2.2637	2.61993	2.8569	2.64024	2.59535	2.65384
KMT2B	0.127031	0.0611492	0.113055	0.341354	-0.00343621	-0.0583635
LEF1	0.957605	0.554558	0.70845	0.550222	0.657885	0.808443
LHX2	-1.74387	0.0338686	-0.613822	0.12689	0.805086	-0.683074
LYL1	-0.756411	-1.22067	-1.08756	-1.451	-1.4359	-1.01465
MAF	-0.284184	-0.0133502	0.00812535	0.161388	-0.353926	-0.080193
MAFB	1.03463	1.25374	1.31994	0.984227	1.45355	1.38265
MAFF	0.935964	0.275818	0.491167	0.0833792	-0.130956	0.419654
MAFG	-0.708221	0.423584	0.444069	0.281399	0.0277778	-0.113199
MAFK	0.644934	0.342994	0.132376	0.682838	0.439664	0.16745
MAX	1.29179	1.41532	1.44054	1.45703	1.15307	1.49213
MAZ	-0.0719934	0.437629	0.0191059	0.262786	0.181648	-0.00337348
MBD1	0.340631	0.43798	0.503345	0.375576	0.216771	0.401966
MBD2	-0.273999	-0.148661	0.188325	-0.0974306	0.0112298	-0.0477036
MEF2A	-1.29486	-0.578847	-1.325	-0.581321	-0.352123	-0.957426
MEF2B	1.3972	0.465913	0.794167	0.350803	0.264631	0.802728
MEF2C	1.46472	0.789036	1.30552	0.754307	0.954785	1.29955
MEIS1	0.988434	2.24457	1.78381	2.36029	2.41325	1.65881
MEIS2	1.82676	1.24297	1.58845	1.18091	2.45036	1.4525
MITF	2.86942	3.12339	3.10555	3.55176	3.27871	3.02831
MNT	0.0432058	0.381802	0.418617	0.340128	0.41831	0.215177
MXI1	-0.192054	-0.163327	0.0203148	-0.406197	-0.370722	-0.0188871
MYB	-1.31222	-1.10763	-1.14981	-1.02475	-1.22539	-1.18833
MYBL2	-0.369767	-0.191026	-0.136717	0.336945	0.152706	-0.143096
MYC	3.27747	3.72817	3.06258	4.28752	3.03843	3.96752
MYCN	-1.09976	-0.510213	-0.780689	-0.476778	-0.803324	-0.791076
MYOD1	-0.752418	-0.316753	-0.665423	-0.271937	-0.256694	-0.553408
NANOG	2.31269	0.850455	1.60162	1.20022	0.772512	1.68109
NCOA1	-0.00923811	0.449847	0.465748	0.511635	0.624891	0.269996
NCOA2	1.70582	1.46186	1.65335	0.948504	0.875217	1.55153
NCOA3	1.5327	0.886094	0.849131	1.43264	2.2668	0.996936
NEUROD1	1.21351	-0.287101	0.300604	-0.341862	-0.191137	0.414267
NFATC1	-0.15551	0.0345653	0.0977471	-0.110634	0.0999938	0.13441
NFATC2	-0.540297	-0.818849	-0.72906	-0.852142	-0.83568	-0.782644
NFE2	-0.337921	0.0112431	-0.0426411	-0.221085	-0.358563	-0.174655
NFE2L1	2.07498	2.22875	2.16025	2.22289	2.47325	2.14149
NFE2L2	-0.475322	-1.26001	-1.11536	-1.3485	-1.17923	-0.501752
NFIC	-0.803869	-0.394597	-0.701551	-0.510208	-0.300484	-0.660883
NFKB1	-0.262617	-0.749991	-0.449805	-0.679572	-0.641939	-0.442872
NFKB2	-1.11879	-0.675993	-0.982999	-0.609882	-1.08682	-0.95163
NFYA	0.633437	1.07947	0.822918	1.2951	0.545645	1.1894
NFYB	0.32801	0.273813	0.354905	0.413557	-0.0353369	0.592894
NR1H2	-0.419411	-0.70267	-0.491519	-0.727887	-2.02625	-0.596636
NR1H3	0.0442077	0.238615	0.139416	0.17326	2.31767	0.230176
NR1H4	0.166666	0.213989	0.20947	0.200688	0.207916	0.186961
NR1I2	0.0858885	0.0387505	0.0920743	-0.0030506	0.103188	0.0276296
NR2C2	1.94536	2.00691	1.79713	2.41532	2.09987	2.00311
NR2F1	0.508501	0.0819829	0.4	-0.133551	0.462284	0.217535
NR2F2	-0.442292	-0.32266	-0.38249	-0.251492	-0.118626	-0.42182
NR2F6	-0.79633	-1.00715	-0.998491	-0.995531	-0.971114	-0.849929
NR3C1	-0.585666	-0.497857	-0.118143	-0.471957	0.280032	-0.284934
NR4A1	0.205595	1.19671	0.552045	1.38394	0.904362	0.679781
NR5A1	-0.223718	-0.440414	-0.218489	-0.547188	-0.245307	-0.376584
NR5A2	-0.8212	-0.672612	-0.83426	-0.61963	-0.948465	-0.732533
NRF1	1.35913	1.18474	1.27454	1.17549	1.31638	1.19227
ONECUT1	2.0355	1.15538	1.41087	1.45047	0.624774	1.47578
OTX2	0.29264	0.147429	0.434794	0.8207	0.491942	0.313865
PAX5	-0.500832	-0.844885	-0.872513	-0.862533	-1.07938	-0.74715
PAX6	-0.591457	0.448059	0.0209034	0.315652	-0.0622876	-0.152307
PAX8	0.386031	1.13334	1.12936	1.22942	1.03095	0.851032
PBX2	-0.3461	-0.374846	-0.53423	-0.440996	-0.131056	-0.433731
PBX3	1.78634	2.65818	2.53901	2.55371	2.3644	2.25932
PDX1	1.05016	0.177693	0.604523	0.418703	-0.343541	0.53496
PGR	-1.63759	-1.29176	-1.50078	-1.56343	-1.02121	-1.54833
PKNOX1	0.760775	1.1998	1.06586	1.12679	0.648403	0.915416
POU2F1	0.504701	0.460523	0.52876	0.373305	0.335684	0.515973
POU2F2	0.0112901	0.191317	0.393942	0.230598	0.018513	0.143938
POU4F2	2.36969	1.50271	1.54381	1.11847	0.854167	1.44197
POU5F1	1.08362	0.869142	1.53419	0.89108	1.61984	0.972237
PPARA	-0.839653	-0.934604	-0.846395	-1.22363	-0.82722	-0.86566
PPARG	1.02504	1.09524	1.04581	1.28282	1.21535	1.1586
PRDM1	-0.155777	-1.06892	-1.07538	-0.999775	-0.567798	-0.860479
PRDM14	0.849123	0.841113	0.740223	0.58446	0.740696	0.730768
PROX1	-0.572175	-0.22819	0.0284436	-0.093566	-0.405867	-0.107704
RARA	-1.27111	-1.00648	-1.14352	-1.07732	-1.13437	-1.29882
RARB	-0.230855	-0.184102	-0.223351	-0.279614	-0.23612	-0.194347
RARG	0.549159	0.518662	0.351682	0.542345	0.437337	0.391844
RBPJ	-0.0512057	-0.340953	-0.284567	-0.304477	0.464797	-0.325367
REL	-0.313606	-0.52115	-0.520257	-0.539089	-0.368577	-0.433257
RELA	-0.220761	0.352531	0.124009	0.308393	0.146061	0.0203399
RELB	0.924549	0.57997	0.899799	0.481396	0.900663	0.734238
REST	1.92149	1.15716	1.58314	1.03997	0.94604	1.61361
RFX1	0.0395163	0.245421	-0.0342787	0.47362	0.0845681	0.202596
RFX2	0.0903204	0.333616	0.160007	0.126145	0.416751	0.0436431
RFX5	-0.0380997	0.0182363	-0.0981596	-0.0781987	0.224764	-0.0855976
RUNX1	-0.939901	0.0825977	-0.664401	0.177364	0.448191	-0.645841
RUNX2	-1.37795	-1.53758	-1.40836	-1.51017	-0.984424	-1.3925
RUNX3	0.423176	0.346208	0.517213	0.16239	0.0411994	0.456181
RXRA	-0.333511	-0.447961	-0.270018	-0.426755	-0.914114	-0.217496
RXRB	-0.186799	-0.0534277	-0.0947676	0.00562912	0.23171	-0.0959589
RXRG	0.0569918	-0.198622	0.0678433	-0.309509	-0.109064	-0.117738
SATB1	0.0153853	0.487118	-0.0457504	0.601165	0.140911	0.0825185
SIX2	2.45114	1.81777	3.16535	1.57429	1.79009	2.32598
SIX5	0.217853	0.159801	0.203414	0.162914	0.174907	0.16062
SMAD1	-0.238476	-0.540403	-0.260103	-0.727135	-0.212272	-0.313761
SMAD3	-0.71489	-0.0954548	-0.167373	-0.204445	-0.378896	-0.122326
SMAD4	0.0217656	-0.677265	-0.442473	-0.57648	-0.0167525	-0.423991
SMAD5	0.284075	0.610949	0.341089	1.14273	0.836385	0.377646
SNAI1	-0.0194731	0.0123699	-0.0684184	0.0490271	-0.12773	-0.043036
SNAI2	-0.826094	-0.701248	-0.821616	-0.68032	-0.698985	-0.828549
SNAPC4	0.50169	0.488061	0.409126	0.510193	0.416507	0.300763
SOX10	-0.849732	-1.22543	-1.0204	-1.53889	-1.11593	-1.15371
SOX11	3.84761	2.58555	3.26123	2.688	2.18586	3.15355
SOX13	-0.640973	-0.67195	-0.561233	-0.684585	-0.170217	-0.592766
SOX2	11.1467	11.6361	11.9812	11.754	11.4624	10.8448
SOX6	-0.86705	-0.901637	-0.657219	-0.979023	-0.0762501	-0.732495
SOX9	-0.0337803	0.105475	0.189011	0.170281	-0.354177	0.093009
SP1	-1.1966	-1.33853	-1.30145	-1.32682	-0.990755	-1.13625
SP2	0.463632	0.729913	0.577434	0.687436	0.711026	0.602719
SP3	0.201006	0.0555947	0.229483	-0.036259	0.326087	0.107051
SP4	-0.11112	0.0536761	-0.141411	-0.0334829	0.268437	-0.0715347
SPI1	0.364436	0.117226	0.10701	0.13258	0.391131	0.264149
SPIB	-0.569815	-1.19514	-1.20458	-1.15135	-1.39259	-1.01209
SREBF1	1.0946	1.00738	1.04159	1.14635	1.02874	0.893681
SREBF2	-0.866331	-1.02906	-0.950122	-1.00933	-1.55669	-0.844354
SRF	0.896667	0.261941	0.323732	0.15661	0.852792	0.864508
STAT1	0.758564	0.864509	0.865981	0.813818	1.30547	0.574508
STAT2	-0.40033	-0.419013	-0.53999	-0.564418	-0.223537	-0.397357
STAT3	-0.910388	0.0426421	-0.283031	0.04604	0.23921	-0.371224
STAT4	0.00569986	-0.130674	-0.0486699	-0.266731	-0.320642	-0.0955203
STAT5A	-0.0458244	0.0908215	0.00419078	0.205853	-0.379553	0.0536253
STAT5B	-0.717036	-0.902833	-0.879863	-0.996156	-0.203668	-0.82426
STAT6	0.187599	-0.0855035	0.0343444	-0.145544	-0.0358145	0.195466
TAL1	0.933252	1.56276	1.28337	1.45344	1.8483	1.21701
TBP	0.00611089	0.141585	0.232365	-0.268086	-0.369324	0.0472444
TBX21	-0.38304	-0.196477	-0.188989	0.00815949	-0.509665	-0.235913
TCF12	0.636102	0.559429	0.516313	0.385633	1.50004	0.574056
TCF3	0.150021	0.0920173	0.40941	0.0955605	-0.169111	0.166096
TCF4	1.38776	0.757445	1.0724	0.825918	1.00161	1.04568
TCF7	-0.0226009	-0.132259	0.0187612	0.152333	-0.3733	-0.0835292
TCF7L1	-0.927266	-1.19075	-0.963259	-1.31893	-1.45042	-0.928909
TCF7L2	-0.947974	-0.346344	-1.07557	-0.576511	-0.483347	-0.949943
TEAD1	-0.166353	0.0933673	-0.382626	0.281688	0.63981	-0.23653
TEAD2	0.451926	0.468202	0.576856	0.325904	0.641963	0.542937
TEAD4	-0.116094	-1.29035	-1.24426	-1.20535	-1.4108	-0.942999
TFAP2A	1.41577	1.02802	1.24071	0.94107	0.874846	1.15166
TFAP2C	0.398903	0.268108	0.521114	0.326054	0.268229	0.153937
TFAP4	-0.842491	-1.23255	-1.14307	-1.26061	-1.26745	-1.10843
TFDP1	0.170542	0.104698	0.19579	0.576153	-0.248082	0.208008
TGIF2	0.311583	0.186893	0.146433	0.226223	0.158493	0.278503
THAP1	0.701038	0.71347	0.704428	0.780751	0.82114	0.935601
THAP11	0.599165	0.595639	0.456506	0.897797	0.744687	0.69174
TP53	0.940955	1.5081	1.28538	1.42778	1.46029	1.20963
TP63	0.418971	0.295613	0.29807	0.232857	0.423304	0.138624
TP73	-0.816059	-0.856245	-0.994715	-0.836327	-0.633509	-0.893105
TWIST1	0.297401	0.620855	0.583024	0.575585	0.364376	0.607606
USF1	-0.627829	-0.266465	-0.542959	-0.489002	0.178219	-0.541435
USF2	0.610241	0.520799	0.545833	0.666929	0.35273	0.582839
VDR	-0.628998	-0.70404	-0.993975	-0.514492	-1.00729	-0.569557
WT1	-0.3239	-0.304256	-0.266696	-0.172918	-0.306533	-0.316496
XBP1	0.609664	0.283834	0.312521	0.509724	1.10587	0.432575
YBX1	-0.808903	-1.00473	-0.768505	-1.20833	-0.749812	-0.79004
YY1	-0.16267	-0.310306	-0.103931	-0.137251	-0.455121	-0.131539
ZBED1	0.432758	0.998149	0.439024	1.31718	0.674914	0.780911
ZBTB11	0.0340529	0.164987	0.0708743	0.169902	0.162989	0.0478013
ZBTB33	2.21472	2.23262	2.07524	2.56556	2.24944	2.2201
ZBTB7A	0.335463	0.11362	0.269558	0.00181462	-0.0321337	0.113406
ZC3H8	0.514909	0.68628	0.478714	0.612897	0.625003	0.426217
ZEB1	-0.468886	-0.341975	-0.37496	-0.410955	-0.0158335	-0.318054
ZEB2	0.626413	1.2768	0.989895	1.47361	1.30975	1.02382
ZFX	1.34904	1.4785	1.50953	1.83024	1.65273	1.317
ZHX1	0.264478	0.292264	0.181706	0.137183	0.749539	-0.0541258
ZHX2	-0.0138658	-0.0245553	0.173311	-0.103779	-0.00395315	-0.0508974
ZKSCAN1	-0.342637	-0.459753	-0.301103	-0.515333	-0.0141471	-0.270132
ZNF143	-0.525018	-0.0502502	0.260824	0.159998	0.370269	0.121357
ZNF197	1.06053	0.987641	0.978465	1.04199	1.04434	0.994562
ZNF217	-1.09817	-1.12264	-1.0817	-1.11909	-0.797699	-0.904964
ZNF24	2.00076	1.20642	1.77335	1.09892	1.12929	1.41702
ZNF263	1.44612	1.16688	1.54582	1.10236	0.68166	1.08314
ZNF274	-0.0782124	0.0860885	-0.0850044	0.0934958	0.110952	-0.119077
ZNF384	2.80481	3.33469	3.17656	3.65495	3.20982	2.81757
ZNF584	-0.00732144	0.187058	0.148613	0.216489	0.277986	0.0477472
ZNF592	-0.128747	0.176549	0.0838296	0.196518	-0.020147	0.0394699
ZNF639	1.33237	1.50989	1.34673	1.89252	1.80881	1.44668
ZNF644	1.27695	1.19491	1.44039	1.10106	1.05893	1.32245
ZNF740	1.33913	1.21128	1.29956	1.33344	0.965583	1.36984
