## Supplementary Table 5 for "Compartments in medulloblastoma with extensive nodularity are connected through differentiation along the granular precursor lineage"

### Sheet: Suppl_Tbl_5A TF act changes
Suppl. Tbl. 5A: Differences in transcription factor activity between proliferating early CGNP-like and early CGNP-like MBEN clusters (values indicate relative activity and activity changes). TF = transcription factor
TF	Early CGNP-like	Early CGNP-like, proliferating	Activity Difference
AHR	-2.22255	-2.41998	0.197434
AR	0.550013	0.516159	0.0338535
ARID2	2.57247	2.62192	-0.0494503
ARID3A	-1.08662	-1.16761	0.0809901
ARNT	1.37768	1.33016	0.0475124
ARNTL	-0.927964	-1.12886	0.200895
ASCL1	1.59242	1.71303	-0.120605
ATF1	-0.173863	0.186295	-0.360158
ATF2	0.122187	0.201184	-0.0789965
ATF3	-1.10503	-1.25637	0.151335
ATF4	0.125912	0.16974	-0.0438282
ATF6	0.887436	0.998061	-0.110624
ATF7	2.79431	2.44648	0.34783
BACH1	1.2226	1.14287	0.0797228
BACH2	-0.0122329	-0.0443472	0.0321144
BATF	-0.146623	-0.366863	0.22024
BCL11A	0.39914	0.358182	0.0409576
BCL6	-0.513385	-0.426335	-0.0870495
BHLHE22	-0.614153	-0.471338	-0.142815
BHLHE40	-0.604324	-0.688498	0.084174
CDX2	0.0833881	0.148798	-0.0654101
CEBPA	1.54274	1.96629	-0.423553
CEBPB	-0.4608	-0.594573	0.133773
CEBPD	0.065422	0.0693052	-0.00388321
CEBPE	0.0473288	0.164425	-0.117097
CEBPG	0.162176	0.0844009	0.0777754
CLOCK	0.385561	0.567178	-0.181617
CREB1	-1.17783	-1.25961	0.0817761
CREB3	-0.402595	-0.45996	0.0573656
CREB3L1	-0.217663	-0.222464	0.00480161
CREM	-0.571621	-0.640173	0.0685514
CTCF	2.58561	2.60489	-0.0192738
CTCFL	-0.663637	-0.838294	0.174657
CUX1	0.398741	0.176452	0.22229
DEAF1	-0.519353	-0.574917	0.0555647
DUX4	1.18688	1.33885	-0.151965
E2F1	2.35964	3.13752	-0.777882
E2F2	-0.0848837	-0.0758757	-0.00900809
E2F3	-0.430698	-0.44945	0.0187527
E2F4	1.66763	4.43176	-2.76414
E2F5	0.0384319	0.383773	-0.345341
E2F6	0.768965	0.437282	0.331683
E2F7	-0.0865341	0.0585031	-0.145037
EBF1	0.0506067	0.10129	-0.0506832
EGR1	2.59938	2.66074	-0.0613589
EHF	0.381662	0.263843	0.117819
ELF1	-0.419292	-0.440287	0.0209942
ELF3	-0.71784	-0.997806	0.279966
ELF5	-0.212653	-0.134753	-0.0779005
ELK1	0.698261	0.691374	0.00688719
ELK4	0.703299	0.715566	-0.0122666
EOMES	0.512359	0.526146	-0.0137867
EPAS1	-1.77454	-1.79489	0.0203541
ERG	-0.259296	-0.34062	0.0813237
ESR1	-1.14627	-1.21277	0.0665052
ESR2	0.90807	0.792302	0.115768
ESRRA	0.756339	0.558004	0.198335
ETS1	0.707443	0.691734	0.0157088
ETS2	-0.480282	-0.449401	-0.0308807
ETV1	1.35411	1.31021	0.0438928
ETV4	-1.52475	-1.64361	0.118854
ETV6	-0.742268	-0.90549	0.163222
FLI1	-0.381865	-0.460972	0.0791079
FOS	-0.0879158	-0.236545	0.148629
FOSL1	-0.224315	-0.371092	0.146777
FOSL2	-0.339672	-0.193519	-0.146153
FOXA1	5.64748	5.79668	-0.149206
FOXA2	-0.562511	-0.497233	-0.0652774
FOXJ2	1.86446	1.84245	0.022012
FOXK1	0.376043	0.317514	0.0585295
FOXK2	-0.905481	-1.0112	0.105723
FOXL2	-0.0524153	-0.108488	0.0560723
FOXM1	-1.31671	-0.22317	-1.09354
FOXO1	-0.433532	-0.45567	0.0221381
FOXO3	-0.46485	-0.514329	0.0494787
FOXO4	-0.323593	-0.462668	0.139075
FOXP1	3.47723	3.71768	-0.240449
FOXP2	1.30219	1.35266	-0.0504678
GABPA	2.43514	2.87257	-0.437432
GATA1	-0.980772	-0.795343	-0.185428
GATA2	2.61706	2.58418	0.0328813
GATA3	4.76011	5.03625	-0.276133
GATA4	-0.262758	-0.24526	-0.0174973
GATA6	-0.421539	-0.192646	-0.228892
GFI1B	0.63786	0.748271	-0.110411
GLI1	0.786834	0.670291	0.116544
GLI2	-0.763382	-0.824896	0.0615139
GRHL2	-1.49861	-1.33135	-0.167267
HBP1	0.403284	0.551921	-0.148637
HES1	-0.448131	-0.294402	-0.15373
HHEX	-0.12314	-0.165663	0.042523
HIC1	0.74977	0.629319	0.120451
HIF1A	0.564226	0.40006	0.164165
HINFP	-0.01664	0.0562341	-0.0728741
HMBOX1	0.865653	1.11021	-0.244558
HNF1A	-0.675049	-0.721135	0.0460861
HNF1B	0.395596	0.35571	0.0398863
HNF4A	-0.48253	-0.489231	0.00670118
HNF4G	-0.602089	-0.768275	0.166187
HOXA9	0.363631	0.736285	-0.372653
HOXB13	1.89874	2.05273	-0.153995
HOXB7	0.176946	0.281577	-0.10463
HSF1	0.672051	0.576441	0.0956108
IKZF1	-0.624396	-0.645815	0.0214182
IRF1	-0.306208	-0.370823	0.064615
IRF2	0.332917	0.512232	-0.179315
IRF3	0.58019	0.655252	-0.075062
IRF4	0.549033	0.44946	0.0995734
IRF8	0.71537	0.749179	-0.0338083
IRF9	-0.539854	-0.404821	-0.135033
JUN	-0.643876	-0.678088	0.0342114
JUNB	1.53873	1.66021	-0.121481
JUND	0.32341	0.038783	0.284627
KDM5B	-1.36866	-1.42986	0.0612022
KLF1	0.106682	0.030385	0.076297
KLF13	-1.05299	-1.10813	0.0551361
KLF3	-0.434677	-0.194964	-0.239713
KLF4	-0.813408	-0.789322	-0.0240862
KLF5	-0.260168	-0.384378	0.12421
KLF6	-0.393933	-0.402318	0.00838524
KLF9	-0.549187	-0.498632	-0.0505552
KMT2A	2.61739	2.63587	-0.0184798
KMT2B	0.0393215	0.299986	-0.260665
LEF1	0.46882	0.465091	0.00372916
LHX2	0.0286639	0.115669	-0.0870054
LYL1	-1.19062	-1.40118	0.210556
MAF	-0.0625175	0.107919	-0.170437
MAFB	1.15853	0.896768	0.261765
MAFF	0.300272	0.114993	0.185279
MAFG	0.400432	0.272639	0.127793
MAFK	0.342273	0.660765	-0.318492
MAX	1.36729	1.41499	-0.0476983
MAZ	0.411201	0.242211	0.16899
MBD1	0.38619	0.323765	0.0624253
MBD2	-0.104729	-0.0523481	-0.0523811
MEF2A	-0.536922	-0.5383	0.001379
MEF2B	0.444998	0.325684	0.119314
MEF2C	0.743539	0.699998	0.0435413
MEIS1	2.12822	2.24011	-0.111885
MEIS2	1.18426	1.11083	0.0734333
MITF	2.89334	3.29559	-0.402256
MNT	0.394435	0.356384	0.0380516
MXI1	-0.131981	-0.363733	0.231752
MYB	-0.920677	-0.854505	-0.0661716
MYBL2	-0.254192	0.326256	-0.580448
MYC	3.37474	3.89379	-0.519056
MYCN	-0.496217	-0.455151	-0.0410661
MYOD1	-0.28584	-0.241583	-0.0442565
NANOG	0.805893	1.10386	-0.297969
NCOA1	0.408808	0.465797	-0.056989
NCOA2	1.42074	0.934774	0.485965
NCOA3	0.836229	1.3539	-0.517667
NEUROD1	-0.296065	-0.345256	0.0491911
NFATC1	0.0322667	-0.106324	0.13859
NFATC2	-0.656864	-0.706016	0.049152
NFE2	0.094841	-0.132301	0.227142
NFE2L1	2.09769	2.08443	0.0132628
NFE2L2	-1.18314	-1.25656	0.0734122
NFIC	-0.361194	-0.476997	0.115803
NFKB1	-0.813562	-0.754838	-0.0587239
NFKB2	-0.588706	-0.535377	-0.0533293
NFYA	1.00274	1.20351	-0.20077
NFYB	0.229334	0.36213	-0.132796
NR1H2	-0.645783	-0.670109	0.0243264
NR1H3	0.22739	0.159326	0.0680636
NR1H4	0.194474	0.178264	0.01621
NR1I2	0.0170069	-0.0248404	0.0418473
NR2C2	1.78953	2.17099	-0.381455
NR2F1	0.302944	0.0551089	0.247835
NR2F2	-0.393736	-0.308958	-0.0847777
NR2F6	-0.973402	-0.952056	-0.0213461
NR3C1	-0.463906	-0.439187	-0.0247197
NR4A1	1.28578	1.48635	-0.200565
NR5A1	-0.476989	-0.571812	0.0948233
NR5A2	-0.665203	-0.61639	-0.0488128
NRF1	1.05704	1.04565	0.011383
ONECUT1	1.07098	1.35191	-0.280931
OTX2	0.0961034	0.737372	-0.641269
PAX5	-0.741601	-0.758959	0.0173579
PAX6	0.499804	0.373525	0.126279
PAX8	1.07454	1.16771	-0.093171
PBX2	-0.358063	-0.421365	0.0633025
PBX3	2.54608	2.4496	0.0964745
PDX1	0.161114	0.389131	-0.228017
PGR	-1.24093	-1.50022	0.259292
PKNOX1	1.12679	1.05787	0.0689157
POU2F1	0.428449	0.346365	0.0820844
POU2F2	0.167463	0.215954	-0.0484913
POU4F2	1.46984	1.10805	0.361797
POU5F1	0.793914	0.786715	0.00719905
PPARA	-0.816423	-1.13139	0.31497
PPARG	1.05784	1.24232	-0.184485
PRDM1	-1.03054	-0.962255	-0.0682873
PRDM14	0.727252	0.48015	0.247102
PROX1	-0.219429	-0.0899764	-0.129453
RARA	-0.846049	-0.916752	0.0707033
RARB	-0.214584	-0.310765	0.0961814
RARG	0.467577	0.487731	-0.0201542
RBPJ	-0.356095	-0.320415	-0.0356798
REL	-0.414394	-0.390396	-0.0239976
RELA	0.420301	0.370175	0.0501262
RELB	0.625269	0.524474	0.100794
REST	1.08444	0.964918	0.119522
RFX1	0.188562	0.40782	-0.219258
RFX2	0.258551	0.0541031	0.204448
RFX5	-0.048242	-0.141679	0.0934374
RUNX1	-0.0191379	0.0864433	-0.105581
RUNX2	-1.45486	-1.42665	-0.0282105
RUNX3	0.378906	0.199665	0.179241
RXRA	-0.40741	-0.382752	-0.0246579
RXRB	-0.362602	-0.407543	0.0449407
SATB1	0.427926	0.533371	-0.105445
SIX2	1.72624	1.49701	0.229239
SIX5	0.0819077	0.0790357	0.00287208
SMAD1	-0.491546	-0.686425	0.194879
SMAD3	-0.113312	-0.200447	0.0871352
SMAD4	-0.757007	-0.620712	-0.136296
SMAD5	0.595059	1.10574	-0.510678
SNAI1	0.0210098	0.0559725	-0.0349627
SNAI2	-0.678887	-0.647527	-0.0313606
SNAPC4	0.403272	0.418847	-0.0155754
SOX10	-1.17923	-1.48005	0.300815
SOX11	2.47216	2.56559	-0.0934278
SOX13	-0.661834	-0.695118	0.033284
SOX2	11.0169	11.1328	-0.115938
SOX6	-0.863233	-0.935258	0.0720246
SOX9	0.134349	0.193612	-0.0592623
SP1	-1.29111	-1.27702	-0.0140872
SP2	0.771408	0.738723	0.0326843
SP3	-0.00509102	-0.0996409	0.0945499
SP4	-0.0106988	-0.0875923	0.0768935
SPI1	0.104881	0.109819	-0.00493788
SPIB	-1.19083	-1.15003	-0.0408006
SREBF1	0.933407	1.06621	-0.132799
SREBF2	-0.996128	-0.979168	-0.0169603
SRF	0.223994	0.121198	0.102796
STAT1	0.723301	0.666672	0.0566281
STAT2	-0.484647	-0.628144	0.143497
STAT3	0.101807	0.0786679	0.0231394
STAT4	-0.141758	-0.278207	0.136449
STAT5A	0.0431546	0.162117	-0.118962
STAT5B	-0.788782	-0.874479	0.085697
STAT6	-0.126558	-0.17398	0.0474221
TAL1	1.53535	1.41503	0.120323
TBP	0.152021	-0.24017	0.392192
TBX21	-0.203386	-0.0121794	-0.191207
TCF12	0.552227	0.385948	0.166279
TCF3	0.0867489	0.0919016	-0.00515272
TCF4	0.735309	0.805799	-0.0704892
TCF7	-0.133577	0.14196	-0.275537
TCF7L1	-1.11112	-1.22757	0.116452
TCF7L2	-0.276095	-0.499421	0.223326
TEAD1	0.0827529	0.26699	-0.184237
TEAD2	0.379928	0.241416	0.138511
TEAD4	-1.21491	-1.12786	-0.0870426
TFAP2A	0.955591	0.870925	0.084666
TFAP2C	0.139227	0.192876	-0.053649
TFAP4	-1.19911	-1.22858	0.0294675
TFDP1	0.105443	0.550097	-0.444654
TGIF2	0.152872	0.187859	-0.0349869
THAP1	0.639179	0.702638	-0.0634592
THAP11	0.4589	0.741888	-0.282987
TP53	1.40161	1.31281	0.0888009
TP63	0.375963	0.314809	0.0611536
TP73	-0.820309	-0.799077	-0.0212323
TWIST1	0.640412	0.599437	0.0409751
USF1	-0.159705	-0.356029	0.196324
USF2	0.455438	0.589756	-0.134318
VDR	-0.676548	-0.5046	-0.171948
WT1	-0.304898	-0.161522	-0.143376
XBP1	0.282261	0.505493	-0.223232
YBX1	-0.878334	-1.08149	0.203152
YY1	-0.274076	-0.105707	-0.168369
ZBED1	0.948823	1.25739	-0.308566
ZBTB11	0.133602	0.132652	0.00095015
ZBTB33	2.02423	2.33305	-0.308824
ZBTB7A	0.104551	-0.00540195	0.109953
ZC3H8	0.622502	0.549734	0.0727676
ZEB1	-0.343378	-0.415626	0.0722476
ZEB2	1.23683	1.42708	-0.190245
ZFX	1.3569	1.69365	-0.336747
ZHX1	0.273355	0.125056	0.148299
ZHX2	-0.00842118	-0.095903	0.0874818
ZKSCAN1	-0.448872	-0.503178	0.054306
ZNF143	-0.0147345	0.188442	-0.203176
ZNF197	0.911389	0.961837	-0.0504478
ZNF217	-1.08591	-1.08709	0.0011818
ZNF24	1.13629	1.03355	0.102737
ZNF263	1.02255	0.960485	0.0620691
ZNF274	0.047986	0.0543685	-0.00638247
ZNF384	3.19445	3.49071	-0.296254
ZNF584	0.136712	0.162979	-0.0262676
ZNF592	0.130396	0.147313	-0.0169167
ZNF639	1.37606	1.73859	-0.362525
ZNF644	1.11534	1.0262	0.0891369
ZNF740	1.1289	1.24264	-0.113743

### Sheet: Suppl_Tbl_5B
Suppl. Tbl. 5B: Differences in transcription factor activity between early CGNP-like and migrating CGNP-like MBEN clusters (values indicate relative activity and activity changes). TF = transcription factor
TF	Early CGNP-like	Migrating CGNP-like	Activity Difference
AHR	-2.27521	-2.12462	0.150588
AR	0.592684	0.205451	-0.387233
ARID2	2.63395	2.23131	-0.402638
ARID3A	-1.10923	-0.987231	0.121998
ARNT	1.38323	1.36716	-0.0160787
ARNTL	-0.93227	-0.813162	0.119109
ASCL1	1.62155	2.17579	0.554241
ATF1	-0.161209	-0.217735	-0.0565266
ATF2	0.152372	0.1612	0.0088281
ATF3	-1.11979	-1.04078	0.0790094
ATF4	0.174257	0.217055	0.0427982
ATF6	0.916603	0.987285	0.0706821
ATF7	2.85242	2.38533	-0.467094
BACH1	1.2595	1.28605	0.0265531
BACH2	0.000915389	0.0854191	0.0845037
BATF	-0.140835	0.00492908	0.145764
BCL11A	0.403728	1.05836	0.654632
BCL6	-0.525869	-0.538634	-0.0127656
BHLHE22	-0.61849	-0.587475	0.0310154
BHLHE40	-0.616104	-0.226727	0.389378
CDX2	0.0991088	-0.0200329	-0.119142
CEBPA	1.58688	1.17838	-0.4085
CEBPB	-0.474407	-0.265924	0.208483
CEBPD	0.0446184	0.0658061	0.0211878
CEBPE	0.041579	-0.0530714	-0.0946504
CEBPG	0.170783	0.328372	0.157589
CLOCK	0.397062	0.368605	-0.0284568
CREB1	-1.22326	-1.25615	-0.0328843
CREB3	-0.414708	-0.40706	0.0076476
CREB3L1	-0.235033	-0.188381	0.0466526
CREM	-0.598347	-0.414342	0.184004
CTCF	2.65385	3.521	0.867143
CTCFL	-0.655199	-0.913372	-0.258172
CUX1	0.408038	0.215705	-0.192333
DEAF1	-0.521962	-0.422044	0.099918
DUX4	1.23075	0.821377	-0.409375
E2F1	2.45807	2.19239	-0.26568
E2F2	-0.0825302	-0.0747872	0.00774294
E2F3	-0.449069	-0.461073	-0.0120048
E2F4	1.78687	1.10717	-0.6797
E2F5	0.0395818	0.10886	0.0692778
E2F6	0.756256	0.68009	-0.0761661
E2F7	-0.0766815	-0.355085	-0.278403
EBF1	0.033118	0.0952035	0.0620855
EGR1	2.69103	3.04427	0.353236
EHF	0.405848	0.538368	0.13252
ELF1	-0.425489	-0.508248	-0.0827594
ELF3	-0.741382	-0.857313	-0.115931
ELF5	-0.187888	-0.270274	-0.0823859
ELK1	0.672414	0.683416	0.0110018
ELK4	0.698977	0.656129	-0.0428487
EOMES	0.527637	1.57453	1.04689
EPAS1	-1.80984	-1.95421	-0.144373
ERG	-0.186459	-0.0215581	0.164901
ESR1	-1.11882	-0.94287	0.175948
ESR2	0.933133	1.0508	0.11767
ESRRA	0.745301	0.586771	-0.15853
ETS1	0.807568	0.720665	-0.0869026
ETS2	-0.43352	-0.530487	-0.0969668
ETV1	1.39729	1.64933	0.252042
ETV4	-1.5719	-1.41577	0.156129
ETV6	-0.761375	-0.192406	0.568968
FLI1	-0.385846	-0.588726	-0.20288
FOS	-0.0582209	-0.0754273	-0.0172065
FOSL1	-0.136179	-0.411309	-0.27513
FOSL2	-0.340685	-0.220465	0.120221
FOXA1	5.80381	6.29411	0.490295
FOXA2	-0.566974	-1.32863	-0.761656
FOXJ2	1.84325	1.15202	-0.691232
FOXK1	0.389721	0.264402	-0.125319
FOXK2	-0.910084	-0.731284	0.1788
FOXL2	-0.0498929	-0.00449164	0.0454013
FOXM1	-1.33504	-1.3412	-0.0061577
FOXO1	-0.464224	-0.53984	-0.0756159
FOXO3	-0.441775	-0.364894	0.0768805
FOXO4	-0.332324	-0.392027	-0.0597031
FOXP1	3.58271	3.49204	-0.0906718
FOXP2	1.30816	0.270428	-1.03773
GABPA	2.42939	1.97874	-0.450656
GATA1	-0.985739	-0.857447	0.128291
GATA2	2.62577	2.71208	0.0863113
GATA3	4.92257	4.9077	-0.0148764
GATA4	-0.314423	-0.549489	-0.235066
GATA6	-0.434241	-0.103136	0.331105
GFI1B	0.64907	0.933323	0.284253
GLI1	0.801826	0.512374	-0.289452
GLI2	-0.780401	-0.687986	0.0924149
GRHL2	-1.50947	-1.7434	-0.233921
HBP1	0.402506	0.2676	-0.134906
HES1	-0.473055	-0.10439	0.368664
HHEX	-0.117345	-0.110424	0.00692115
HIC1	0.757206	0.687876	-0.0693303
HIF1A	0.615226	0.744434	0.129208
HINFP	-0.00898988	-0.183315	-0.174325
HMBOX1	0.882772	0.691994	-0.190778
HNF1A	-0.671733	-0.525222	0.146511
HNF1B	0.431938	0.499491	0.0675528
HNF4A	-0.449042	-0.670014	-0.220972
HNF4G	-0.614629	-0.638366	-0.0237375
HOXA9	0.378131	0.362369	-0.0157624
HOXB13	1.94249	2.52471	0.582223
HOXB7	0.200667	0.130512	-0.0701556
HSF1	0.700024	0.561755	-0.138268
IKZF1	-0.629751	-0.584557	0.045194
IRF1	-0.29757	-0.320875	-0.0233049
IRF2	0.362575	-0.195	-0.557575
IRF3	0.632451	0.511253	-0.121197
IRF4	0.583145	0.230545	-0.3526
IRF8	0.723329	0.832292	0.108963
IRF9	-0.558154	-0.255269	0.302885
JUN	-0.644401	-0.906855	-0.262455
JUNB	1.52777	1.73046	0.202684
JUND	0.309787	0.29359	-0.0161972
KDM5B	-1.38307	-1.26753	0.115542
KLF1	0.123121	0.302538	0.179417
KLF13	-1.07282	-1.18768	-0.114861
KLF3	-0.424581	-0.292105	0.132476
KLF4	-0.814754	-0.914403	-0.0996489
KLF5	-0.245461	-0.309752	-0.0642908
KLF6	-0.540903	-0.578083	-0.0371802
KLF9	-0.558605	-0.617224	-0.0586189
KMT2A	2.68738	2.92482	0.237442
KMT2B	0.0480616	0.0978208	0.0497592
LEF1	0.50084	0.657621	0.15678
LHX2	0.0393868	-0.591858	-0.631244
LYL1	-1.19989	-1.09275	0.107137
MAF	-0.0556522	-0.039284	0.0163683
MAFB	1.23647	1.30729	0.0708241
MAFF	0.305081	0.508456	0.203375
MAFG	0.404518	0.422831	0.0183137
MAFK	0.331883	0.12724	-0.204643
MAX	1.38526	1.41395	0.0286895
MAZ	0.412941	0.00841804	-0.404523
MBD1	0.401793	0.465207	0.0634146
MBD2	-0.177002	0.149869	0.32687
MEF2A	-0.545851	-1.27282	-0.726968
MEF2B	0.439311	0.758023	0.318712
MEF2C	0.77222	1.27304	0.500817
MEIS1	2.17116	1.72213	-0.449031
MEIS2	1.2155	1.55575	0.340251
MITF	2.99173	2.97803	-0.013696
MNT	0.391943	0.419985	0.0280422
MXI1	-0.149177	0.0230926	0.17227
MYB	-1.05453	-1.09517	-0.04064
MYBL2	-0.268931	-0.207802	0.061129
MYC	3.52889	2.8858	-0.643092
MYCN	-0.508648	-0.771123	-0.262475
MYOD1	-0.301098	-0.639893	-0.338795
NANOG	0.821017	1.5557	0.734682
NCOA1	0.424205	0.443263	0.0190589
NCOA2	1.43759	1.62455	0.186962
NCOA3	0.870357	0.842263	-0.0280942
NEUROD1	-0.283878	0.287535	0.571414
NFATC1	0.0256034	0.0722256	0.0466222
NFATC2	-0.675856	-0.576934	0.0989214
NFE2	0.0841381	0.0333167	-0.0508215
NFE2L1	2.15875	2.08555	-0.0732004
NFE2L2	-1.23096	-1.08164	0.149321
NFIC	-0.40841	-0.700413	-0.292003
NFKB1	-0.755281	-0.46939	0.285891
NFKB2	-0.653832	-0.966706	-0.312874
NFYA	1.02977	0.7824	-0.247369
NFYB	0.25243	0.328152	0.0757221
NR1H2	-0.663634	-0.457844	0.20579
NR1H3	0.243782	0.150923	-0.0928593
NR1H4	0.202067	0.197849	-0.00421727
NR1I2	0.0347003	0.087874	0.0531737
NR2C2	1.87302	1.67123	-0.20179
NR2F1	0.322013	0.652183	0.33017
NR2F2	-0.382771	-0.435702	-0.0529311
NR2F6	-0.992204	-0.994612	-0.0024075
NR3C1	-0.479872	-0.113133	0.366739
NR4A1	1.28276	0.631805	-0.650953
NR5A1	-0.313231	-0.139678	0.173553
NR5A2	-0.672622	-0.825226	-0.152604
NRF1	1.11708	1.20366	0.0865823
ONECUT1	1.11584	1.36715	0.251311
OTX2	0.120309	0.401764	0.281455
PAX5	-0.784868	-0.807241	-0.022373
PAX6	0.432606	0.0274228	-0.405183
PAX8	1.09643	1.09039	-0.0060407
PBX2	-0.357978	-0.513882	-0.155904
PBX3	2.60403	2.48366	-0.120367
PDX1	0.18519	0.598864	0.413674
PGR	-1.26722	-1.47549	-0.208277
PKNOX1	1.15714	1.02804	-0.129102
POU2F1	0.442039	0.529663	0.0876235
POU2F2	0.187547	0.374945	0.187398
POU4F2	1.49269	1.53362	0.040929
POU5F1	0.833744	1.48131	0.647561
PPARA	-0.930565	-0.845475	0.08509
PPARG	1.04139	0.996731	-0.0446583
PRDM1	-1.04572	-1.05201	-0.0062834
PRDM14	0.742223	0.651233	-0.0909908
PROX1	-0.229301	0.0115581	0.240859
RARA	-0.853416	-0.983171	-0.129755
RARB	-0.21669	-0.255144	-0.0384543
RARG	0.492888	0.328875	-0.164013
RBPJ	-0.348581	-0.28601	0.0625712
REL	-0.414511	-0.35721	0.0573014
RELA	0.401837	0.166851	-0.234985
RELB	0.613026	0.906242	0.293216
REST	1.10608	1.51818	0.4121
RFX1	0.199408	-0.0719916	-0.2714
RFX2	0.289393	0.124395	-0.164998
RFX5	-0.0218016	-0.132694	-0.110892
RUNX1	0.00506296	-0.726243	-0.731306
RUNX2	-1.48732	-1.35618	0.131144
RUNX3	0.328	0.490768	0.162768
RXRA	-0.404885	-0.227024	0.177861
RXRB	-0.111731	-0.159246	-0.0475154
RXRG	-0.11389	0.150412	0.264302
SATB1	0.447813	-0.0675083	-0.515322
SIX2	1.75936	3.07004	1.31067
SIX5	0.11816	0.162942	0.0447827
SMAD1	-0.502191	-0.231478	0.270713
SMAD3	-0.123894	-0.203351	-0.0794569
SMAD4	-0.763484	-0.535003	0.228481
SMAD5	0.598713	0.333113	-0.2656
SNAI1	0.0197022	-0.069045	-0.0887472
SNAI2	-0.684401	-0.801959	-0.117558
SNAPC4	0.435046	0.358538	-0.076508
SOX10	-1.1923	-0.993061	0.199243
SOX11	2.51735	3.18134	0.66399
SOX13	-0.67217	-0.568096	0.104074
SOX2	11.2642	11.6012	0.336995
SOX6	-0.874095	-0.633787	0.240308
SOX9	0.0899002	0.173945	0.0840444
SP1	-1.30855	-1.25808	0.0504739
SP2	0.696131	0.538292	-0.157838
SP3	0.00899484	0.177199	0.168204
SP4	0.0256661	-0.161591	-0.187257
SPI1	0.0838273	0.0848801	0.00105286
SPIB	-1.19759	-1.20657	-0.0089799
SREBF1	0.966337	0.998122	0.0317849
SREBF2	-0.99927	-0.922622	0.0766487
SRF	0.243552	0.300749	0.057197
STAT1	0.776404	0.789852	0.0134475
STAT2	-0.45916	-0.576206	-0.117046
STAT3	0.0795605	-0.252171	-0.331731
STAT4	-0.143073	-0.0698022	0.0732706
STAT5A	0.05647	-0.0189745	-0.0754445
STAT5B	-0.814974	-0.788553	0.0264205
STAT6	-0.118089	0.00428408	0.122373
TAL1	1.55893	1.29065	-0.268285
TBP	0.15056	0.236607	0.0860467
TBX21	-0.180086	-0.169631	0.0104546
TCF12	0.553435	0.518469	-0.034966
TCF3	0.0904733	0.397428	0.306955
TCF4	0.7371	1.04722	0.310124
TCF7	-0.136271	0.0244318	0.160703
TCF7L1	-1.14653	-0.925036	0.22149
TCF7L2	-0.272442	-1.0028	-0.730356
TEAD1	0.0883094	-0.371177	-0.459487
TEAD2	0.413544	0.521524	0.107981
TEAD4	-1.24251	-1.19735	0.0451568
TFAP2A	0.977448	1.19115	0.213697
TFAP2C	0.171963	0.411168	0.239205
TFAP4	-1.2182	-1.123	0.0952047
TFDP1	0.107362	0.195906	0.0885433
TGIF2	0.165845	0.130545	-0.0352994
THAP1	0.673026	0.673197	0.0001708
THAP11	0.496011	0.359702	-0.13631
TP53	1.45094	1.21493	-0.236007
TP63	0.384098	0.389987	0.00588836
TP73	-0.849562	-0.983965	-0.134403
TWIST1	0.633327	0.588597	-0.0447292
USF1	-0.243746	-0.511756	-0.26801
USF2	0.472362	0.491322	0.01896
VDR	-0.676807	-0.955965	-0.279157
WT1	-0.319579	-0.28447	0.0351086
XBP1	0.282205	0.312297	0.0300923
YBX1	-0.905948	-0.663812	0.242136
YY1	-0.263999	-0.0866864	0.177312
ZBED1	0.96884	0.422109	-0.546731
ZBTB11	0.142005	0.0529717	-0.0890333
ZBTB33	2.10621	1.9562	-0.150019
ZBTB7A	0.116379	0.263627	0.147247
ZC3H8	0.652212	0.451836	-0.200377
ZEB1	-0.329162	-0.367127	-0.037965
ZEB2	1.26087	0.972038	-0.28883
ZFX	1.39806	1.39374	-0.0043167
ZHX1	0.27574	0.170989	-0.10475
ZHX2	-0.0168802	0.177452	0.194333
ZKSCAN1	-0.449534	-0.293572	0.155963
ZNF143	-0.0251346	0.278669	0.303803
ZNF197	0.943241	0.93459	-0.0086515
ZNF217	-1.09895	-1.05327	0.0456762
ZNF24	1.16491	1.72065	0.555741
ZNF263	1.0803	1.44587	0.365573
ZNF274	0.0591898	-0.106081	-0.165271
ZNF384	3.25302	3.09981	-0.15321
ZNF584	0.160105	0.122553	-0.037552
ZNF592	0.14725	0.0576021	-0.0896482
ZNF639	1.43059	1.27456	-0.15603
ZNF644	1.15329	1.39365	0.240361
ZNF740	1.16283	1.2468	0.0839629

### Sheet: Suppl_Tbl_5C
Suppl. Tbl. 5C: Differences in transcription factor activity between migrating CGNP-like and differentiated neuronal-like MBEN clusters (values indicate relative activity and activity changes). TF = transcription factor
TF	Differentiated neuronal-like	Migrating CGNP-like	Activity Difference
AHR	-1.48846	-2.21565	0.727199
AR	-0.0564028	0.230792	-0.287194
ARID2	1.83426	2.31591	-0.481653
ARID3A	-0.965033	-1.00015	0.0351152
ARNT	0.976064	1.70633	-0.730267
ARNTL	-1.63593	-0.864086	-0.771839
ASCL1	2.61883	2.21918	0.39965
ATF1	-0.255685	-0.276224	0.0205392
ATF2	0.162405	0.121621	0.0407837
ATF3	-0.768709	-1.04162	0.272913
ATF4	0.5489	0.22081	0.32809
ATF6	1.14557	1.00902	0.136551
ATF7	1.40987	2.4321	-1.02223
BACH1	1.42361	1.34635	0.0772584
BACH2	-0.0701297	0.067805	-0.137935
BATF	-0.172406	0.0282666	-0.200673
BCL11A	0.544536	1.0808	-0.536267
BCL6	-0.211224	-0.557592	0.346368
BHLHE22	-0.405972	-0.591168	0.185196
BHLHE40	0.26171	-0.266483	0.528193
CDX2	-0.00845427	-0.0434306	0.0349763
CEBPA	1.46276	1.32347	0.139286
CEBPB	-0.00943939	-0.347695	0.338255
CEBPD	0.128182	0.0889292	0.039253
CEBPE	-0.240878	-0.0749786	-0.165899
CEBPG	0.846891	0.334015	0.512876
CLOCK	1.82708	0.334918	1.49216
CREB1	-1.32	-1.20229	-0.117711
CREB3	-0.608039	-0.458019	-0.15002
CREB3L1	0.242391	-0.270682	0.513073
CREM	-0.310519	-0.43295	0.12243
CTCF	3.64763	3.62928	0.018353
CTCFL	-0.591368	-0.911509	0.320141
CUX1	0.35599	0.183561	0.172429
DEAF1	-0.301428	-0.422413	0.120985
DUX4	1.32318	0.85767	0.465514
E2F1	2.12605	2.31822	-0.19217
E2F2	-0.0455306	-0.0781061	0.0325755
E2F3	-0.595844	-0.460397	-0.135447
E2F4	1.27163	1.20793	0.0636971
E2F5	0.45582	0.128303	0.327517
E2F6	0.221627	0.726537	-0.50491
E2F7	-0.403148	-0.369523	-0.0336248
EBF1	-0.280135	0.0730429	-0.353177
EGR1	3.71152	3.11285	0.598674
EHF	0.658361	0.564834	0.0935267
ELF1	-0.414892	-0.497665	0.0827736
ELF3	-1.20152	-0.875924	-0.325592
ELF5	0.0458962	-0.276974	0.32287
ELK1	0.645104	0.730213	-0.0851091
ELK4	0.56259	0.684671	-0.122081
EOMES	2.11545	1.58832	0.527128
EPAS1	-1.72096	-1.89742	0.176457
ERG	-0.207823	-0.0275168	-0.180306
ESR1	-1.42028	-0.937781	-0.482496
ESR2	1.27743	1.10077	0.176662
ESRRA	0.869107	0.532806	0.336301
ETS1	0.879425	0.734786	0.144639
ETS2	-0.781005	-0.53822	-0.242785
ETV1	1.06682	1.68651	-0.619692
ETV4	-1.22667	-1.42582	0.19915
ETV6	0.660055	-0.200521	0.860576
FLI1	-0.894689	-0.597134	-0.297555
FOS	0.600989	-0.060355	0.661344
FOSL1	-0.17062	-0.356567	0.185947
FOSL2	-0.146154	-0.259453	0.113299
FOXA1	6.6861	6.5014	0.184706
FOXA2	-1.81323	-1.39732	-0.4159
FOXJ2	0.834413	1.2139	-0.379489
FOXK1	0.23554	0.279971	-0.0444315
FOXK2	-0.684451	-0.761646	0.077195
FOXL2	-0.0280888	-0.039995	0.0119062
FOXM1	-1.28045	-1.48215	0.201699
FOXO1	-0.620307	-0.483527	-0.13678
FOXO3	-0.335417	-0.42731	0.0918929
FOXO4	-0.199261	-0.235187	0.0359256
FOXP1	3.27821	3.53253	-0.254327
FOXP2	-0.478645	0.322211	-0.800857
GABPA	1.79713	2.08118	-0.284053
GATA1	-0.585276	-0.686078	0.100802
GATA2	3.0535	2.69508	0.35842
GATA3	4.19093	4.91201	-0.72108
GATA4	-0.499391	-0.545824	0.0464334
GATA6	-0.0561071	-0.125655	0.0695477
GFI1B	0.591368	0.908397	-0.31703
GLI1	0.727632	0.505144	0.222488
GLI2	-0.841052	-0.633256	-0.207796
GRHL2	-1.56922	-1.8017	0.232478
HBP1	0.177446	0.260559	-0.0831129
HES1	-0.149579	-0.117091	-0.0324878
HHEX	-0.0978672	-0.124207	0.0263394
HIC1	0.582187	0.695393	-0.113206
HIF1A	1.33881	0.834414	0.504399
HINFP	-0.363252	-0.178412	-0.18484
HMBOX1	1.2675	0.707214	0.560282
HNF1A	-0.510704	-0.416544	-0.0941594
HNF1B	0.729803	0.53428	0.195523
HNF4A	-0.399924	-0.629868	0.229944
HNF4G	-0.451423	-0.624963	0.17354
HOXA9	0.335084	0.37323	-0.0381463
HOXB13	1.52348	2.57449	-1.05101
HOXB7	-0.138074	0.146565	-0.284638
HSF1	0.649308	0.589202	0.0601054
IKZF1	-0.632504	-0.59495	-0.0375534
IRF1	-0.222461	-0.323394	0.100933
IRF2	-0.364263	-0.20996	-0.154303
IRF3	0.797729	0.545525	0.252204
IRF4	0.582004	0.240368	0.341636
IRF8	0.768047	0.844985	-0.0769383
IRF9	-0.0816016	-0.272915	0.191313
JUN	-1.16204	-0.842978	-0.319062
JUNB	1.92378	1.78175	0.142023
JUND	-0.086619	0.177918	-0.264537
KDM5B	-1.04896	-1.27933	0.230369
KLF1	0.318579	0.293978	0.0246011
KLF13	-0.964593	-1.19241	0.227814
KLF3	0.132601	-0.281851	0.414452
KLF4	-0.742482	-0.955809	0.213327
KLF5	-0.187674	-0.285365	0.0976907
KLF6	-0.959855	-0.57529	-0.384565
KLF9	-1.24973	-0.664098	-0.585634
KMT2A	2.22884	2.81851	-0.589668
KMT2B	0.122701	0.106838	0.015863
LEF1	0.945412	0.693771	0.251641
LHX2	-1.70819	-0.597838	-1.11035
LYL1	-0.753137	-1.08464	0.3315
MAF	-0.31815	-0.0222691	-0.295881
MAFB	1.02387	1.30051	-0.276639
MAFF	0.937345	0.501925	0.43542
MAFG	-0.702927	0.442353	-1.14528
MAFK	0.629655	0.118647	0.511008
MAX	1.30112	1.44703	-0.145915
MAZ	-0.058273	0.026447	-0.08472
MBD1	0.332981	0.49373	-0.160749
MBD2	-0.276255	0.185892	-0.462148
MEF2A	-1.28878	-1.31372	0.0249432
MEF2B	1.38205	0.786047	0.596001
MEF2C	1.4542	1.29589	0.158316
MEIS1	0.964977	1.75768	-0.7927
MEIS2	1.80697	1.56787	0.239106
MITF	2.86107	3.0967	-0.235635
MNT	0.0455746	0.427867	-0.382293
MXI1	-0.175529	0.0360421	-0.211571
MYB	-1.29921	-1.14433	-0.154883
MYBL2	-0.385349	-0.108852	-0.276497
MYC	3.23118	3.02226	0.208924
MYCN	-1.09125	-0.776516	-0.31473
MYOD1	-0.74622	-0.659703	-0.086517
NANOG	2.39153	1.67517	0.716367
NCOA1	-0.00411853	0.464271	-0.468389
NCOA2	1.68372	1.63913	0.0445964
NCOA3	1.50652	0.822192	0.684332
NEUROD1	1.20647	0.305831	0.900642
NFATC1	-0.178471	0.0807057	-0.259177
NFATC2	-0.41208	-0.604239	0.19216
NFE2	-0.331608	-0.0332639	-0.298344
NFE2L1	2.06178	2.14759	-0.0858109
NFE2L2	-0.465769	-1.10076	0.634991
NFIC	-0.789407	-0.697316	-0.0920911
NFKB1	-0.248593	-0.43255	0.183957
NFKB2	-1.10659	-0.970578	-0.136014
NFYA	0.632793	0.819841	-0.187048
NFYB	0.320797	0.347682	-0.0268854
NR1H2	-0.419522	-0.492553	0.0730303
NR1H3	0.0436494	0.13819	-0.0945409
NR1H4	0.161636	0.203873	-0.0422378
NR1I2	0.0764533	0.0822621	-0.00580874
NR2C2	1.90807	1.76006	0.148012
NR2F1	0.500939	0.401013	0.0999255
NR2F2	-0.453831	-0.436647	-0.0171837
NR2F6	-0.787141	-0.982222	0.195081
NR3C1	-0.588578	-0.125209	-0.463369
NR4A1	0.256044	0.642845	-0.386801
NR5A1	-0.201233	-0.162596	-0.0386365
NR5A2	-0.813637	-0.831499	0.0178621
NRF1	1.33641	1.25427	0.0821414
ONECUT1	2.00785	1.39547	0.612379
OTX2	0.281076	0.423235	-0.142158
PAX5	-0.496057	-0.865281	0.369225
PAX6	-0.606951	-0.00239489	-0.604556
PAX8	0.368055	1.10314	-0.735084
PBX2	-0.337846	-0.524051	0.186204
PBX3	1.77311	2.52605	-0.752945
PDX1	1.04313	0.596654	0.44648
PGR	-1.59518	-1.4671	-0.128081
PKNOX1	0.753931	1.05536	-0.30143
POU2F1	0.370227	0.413202	-0.0429758
POU2F2	0.0173012	0.398805	-0.381503
POU4F2	2.36078	1.53283	0.827951
POU5F1	1.20616	1.61761	-0.411452
PPARA	-0.828549	-0.839677	0.0111282
PPARG	0.999363	1.02315	-0.0237818
PRDM1	-0.168254	-1.06984	0.901588
PRDM14	0.815552	0.706118	0.109434
PROX1	-0.567126	0.0262219	-0.593348
RARA	-1.25594	-1.13173	-0.124207
RARB	-0.234713	-0.226122	-0.00859058
RARG	0.537851	0.350673	0.187178
RBPJ	-0.055753	-0.290425	0.234672
REL	-0.199677	-0.433363	0.233686
RELA	-0.203055	0.140048	-0.343103
RELB	0.895582	0.879095	0.016487
REST	1.89974	1.56689	0.332853
RFX1	0.0218678	-0.0452737	0.0671415
RFX2	0.0791525	0.14818	-0.0690276
RFX5	-0.0495046	-0.109806	0.0603014
RUNX1	-0.933262	-0.6599	-0.273362
RUNX2	-1.37267	-1.39133	0.0186575
RUNX3	0.410719	0.504974	-0.0942555
RXRA	-0.31265	-0.249588	-0.0630617
RXRB	-0.183742	-0.0985937	-0.0851482
RXRG	0.0544474	0.0725876	-0.0181402
SATB1	0.00788041	-0.0527358	0.0606163
SIX2	2.42315	3.13449	-0.711337
SIX5	0.204165	0.190163	0.0140019
SMAD1	-0.208682	-0.229259	0.0205779
SMAD3	-0.702934	-0.141744	-0.56119
SMAD4	0.0267915	-0.44552	0.472312
SMAD5	0.275274	0.335065	-0.0597907
SNAI1	-0.0202808	-0.0698978	0.049617
SNAI2	-0.826933	-0.823092	-0.00384098
SNAPC4	0.486095	0.394341	0.0917542
SOX10	-0.849116	-1.01923	0.17011
SOX11	3.80807	3.22129	0.586782
SOX13	-0.627357	-0.551968	-0.075389
SOX2	11.0339	11.866	-0.832075
SOX6	-0.870209	-0.662312	-0.207896
SOX9	-0.0376219	0.182752	-0.220374
SP1	-1.19403	-1.29318	0.0991508
SP2	0.457684	0.572097	-0.114413
SP3	0.18583	0.213186	-0.0273558
SP4	-0.139089	-0.165465	0.0263767
SPI1	0.362505	0.0951249	0.26738
SPIB	-0.571039	-1.19975	0.628712
SREBF1	1.0762	1.02689	0.0493115
SREBF2	-0.85834	-0.940507	0.0821674
SRF	0.897331	0.335026	0.562304
STAT1	0.73257	0.835425	-0.102856
STAT2	-0.408035	-0.547316	0.139281
STAT3	-0.909739	-0.289622	-0.620117
STAT4	0.00845245	-0.0465338	0.0549863
STAT5A	-0.0537893	-0.00210215	-0.0516871
STAT5B	-0.700856	-0.86112	0.160263
STAT6	0.166879	0.0201111	0.146768
TAL1	0.926671	1.26522	-0.338547
TBP	0.0153885	0.233108	-0.217719
TBX21	-0.37213	-0.180287	-0.191843
TCF12	0.626974	0.512115	0.114859
TCF3	0.136887	0.399163	-0.262276
TCF4	1.38344	1.06954	0.313905
TCF7	-0.0146595	0.0281702	-0.0428297
TCF7L1	-0.927527	-0.954811	0.0272838
TCF7L2	-0.940982	-1.0702	0.129219
TEAD1	-0.179149	-0.388809	0.20966
TEAD2	0.436268	0.560506	-0.124238
TEAD4	-0.126602	-1.24533	1.11873
TFAP2A	1.37952	1.18408	0.19544
TFAP2C	0.387278	0.514734	-0.127457
TFAP4	-0.845769	-1.20456	0.35879
TFDP1	0.16212	0.186977	-0.0248577
TGIF2	0.303425	0.140367	0.163059
THAP1	0.687504	0.691382	-0.00387743
THAP11	0.573134	0.435391	0.137743
TP53	0.924651	1.26474	-0.340092
TP63	0.411833	0.306846	0.104987
TP73	-0.800531	-0.985995	0.185464
TWIST1	0.298851	0.577971	-0.27912
USF1	-0.620915	-0.531734	-0.0891803
USF2	0.587982	0.526843	0.061139
VDR	-0.625607	-0.991149	0.365542
WT1	-0.338449	-0.273566	-0.064883
XBP1	0.603912	0.313348	0.290564
YBX1	-0.804774	-0.75722	-0.0475544
YY1	-0.140962	-0.0646066	-0.076355
ZBED1	0.42739	0.431935	-0.00454516
ZBTB11	0.0285941	0.0650748	-0.0364806
ZBTB33	2.17885	2.04094	0.137909
ZBTB7A	0.325915	0.260677	0.0652382
ZC3H8	0.504981	0.470178	0.0348035
ZEB1	-0.466072	-0.371656	-0.0944156
ZEB2	0.616979	0.98342	-0.366441
ZFX	1.32904	1.48831	-0.159267
ZHX1	0.266566	0.184033	0.0825329
ZHX2	-0.00837457	0.171191	-0.179565
ZKSCAN1	-0.342195	-0.303284	-0.0389111
ZNF143	-0.51695	0.262037	-0.778987
ZNF197	1.04617	0.96492	0.0812487
ZNF217	-1.08994	-1.07474	-0.015203
ZNF24	1.98377	1.76228	0.221494
ZNF263	1.42825	1.53201	-0.103765
ZNF274	-0.0878732	-0.0913579	0.00348465
ZNF384	2.77134	3.13605	-0.364707
ZNF584	-0.0142769	0.142794	-0.157071
ZNF592	-0.131842	0.0784296	-0.210272
ZNF639	1.30578	1.32215	-0.0163709
ZNF644	1.2611	1.42552	-0.164424
ZNF740	1.32451	1.289	0.0355137

### Sheet: Suppl_Tbl_5D
Suppl. Tbl. 5D: Differences in transcription factor activity between proliferating, early CGNP-like and tumor astrocyte MBEN clusters (values indicate relative activity and activity changes). TF = transcription factor
TF	Early CGNP-like, proliferating	Tumor Astrocytes	Activity Difference
NR1H3	0.0470293	2.0288	1.98178
MEIS2	1.0159	2.15281	1.13691
TCF12	0.356589	1.34887	0.992283
EOMES	0.488155	1.37365	0.885494
SOX6	-0.872191	-0.0582647	0.813926
IRF4	0.351118	1.14693	0.79581
STAT5B	-0.705679	0.0489567	0.754635
NCOA3	1.19134	1.93804	0.746699
USF1	-0.282849	0.434936	0.717784
GATA2	2.31733	3.03208	0.714755
FOS	-0.483454	0.214264	0.697717
NR3C1	-0.405322	0.26497	0.670292
POU5F1	0.663154	1.33254	0.669383
RBPJ	-0.335671	0.329527	0.665199
ATF4	0.132093	0.751818	0.619725
HNF4A	-0.617451	-0.000423589	0.617027
LHX2	0.0969853	0.706942	0.609957
SRF	0.0908479	0.699324	0.608476
RXRB	-0.374846	0.223889	0.598734
ARID3A	-1.06329	-0.472183	0.591108
FOSL1	-0.395105	0.163419	0.558523
ZHX1	0.12423	0.673989	0.549759
AHR	-2.25305	-1.70617	0.546878
XBP1	0.451117	0.988628	0.537511
NR2F1	0.0326907	0.568064	0.535373
PGR	-1.3875	-0.880762	0.506741
YBX1	-0.990305	-0.502359	0.487946
FOXA1	5.46324	5.95045	0.487206
BACH1	1.04834	1.53355	0.48521
SOX13	-0.683964	-0.200308	0.483656
SMAD4	-0.711504	-0.230897	0.480607
MAFB	0.810751	1.26223	0.451475
ZKSCAN1	-0.484222	-0.0336959	0.450526
STAT1	0.423621	0.872715	0.449094
SMAD1	-0.618212	-0.170279	0.447933
HHEX	-0.200362	0.238912	0.439274
RELB	0.569566	0.980812	0.411247
KLF9	-0.446545	-0.0431979	0.403348
SOX10	-1.40603	-1.00278	0.403248
PRDM1	-1.0095	-0.606963	0.402538
JUNB	1.58162	1.98237	0.400742
ERG	-0.328668	0.0665751	0.395243
ESR1	-1.12696	-0.731883	0.395079
RUNX2	-1.283	-0.898853	0.384148
ATF3	-1.16629	-0.784004	0.382281
ARNTL	-1.07444	-0.69857	0.375867
TAL1	1.30263	1.65415	0.351512
SP3	-0.153481	0.195487	0.348968
NR5A1	-0.488379	-0.153343	0.335036
ZEB1	-0.374839	-0.0472245	0.327614
HNF4G	-0.819117	-0.496261	0.322855
EHF	0.147617	0.466248	0.318632
SPI1	0.0784723	0.387172	0.3087
STAT2	-0.761637	-0.453698	0.307939
CEBPB	-0.588805	-0.284871	0.303934
FOXO1	-0.397276	-0.0949208	0.302355
ZNF217	-1.05688	-0.755684	0.301195
KLF1	0.0150234	0.31536	0.300336
PPARA	-1.09935	-0.802251	0.2971
TEAD1	0.229521	0.526025	0.296504
ETV1	1.22797	1.51637	0.288402
TEAD2	0.109383	0.397513	0.28813
SP1	-1.24963	-0.965683	0.283944
RFX5	-0.0916468	0.191634	0.283281
FOXK2	-0.957152	-0.677634	0.279517
EPAS1	-1.63987	-1.36588	0.273995
SP4	-0.143705	0.128043	0.271747
RFX2	-0.0702557	0.201335	0.27159
RUNX1	0.0332138	0.298935	0.265721
PBX2	-0.381361	-0.118442	0.262919
FOXO3	-0.551401	-0.294255	0.257146
NFE2L1	1.91547	2.15538	0.23991
ARID2	2.37101	2.61091	0.2399
KLF5	-0.370318	-0.13755	0.232768
NR2F2	-0.338975	-0.109668	0.229307
HBP1	0.499979	0.720067	0.220088
NFIC	-0.462928	-0.245485	0.217443
SIX2	1.33343	1.54622	0.212792
MEF2C	0.661106	0.873216	0.21211
STAT3	0.202071	0.414082	0.212011
CUX1	0.150704	0.359652	0.208947
GFI1B	0.755987	0.959014	0.203027
MEF2A	-0.359761	-0.157879	0.201882
NFATC1	-0.155156	0.0434748	0.198631
HIF1A	0.319954	0.518158	0.198204
TP73	-0.750457	-0.563074	0.187383
ETV4	-1.62286	-1.43691	0.185949
ZNF143	0.192208	0.375505	0.183297
KLF4	-0.741192	-0.559242	0.181949
ELK1	0.511925	0.687339	0.175413
TP63	0.362783	0.524929	0.162146
BATF	-0.356157	-0.195016	0.16114
NEUROD1	-0.372964	-0.223048	0.149916
PRDM14	0.347869	0.484219	0.13635
ESRRA	0.515873	0.65077	0.134897
NFE2L2	-1.19053	-1.0578	0.132722
REL	-0.473195	-0.341595	0.1316
NRF1	0.861456	0.989666	0.12821
TCF4	0.717434	0.845141	0.127707
LEF1	0.329844	0.453629	0.123785
TCF7L2	-0.578908	-0.466144	0.112764
ETV6	-0.834416	-0.724111	0.110305
ZHX2	-0.0935213	0.0153241	0.108845
MBD2	-0.173839	-0.06501	0.108829
NCOA1	0.402689	0.499949	0.0972608
FOSL2	-0.166891	-0.0722263	0.0946646
HIC1	0.601355	0.695944	0.0945885
ESR2	0.7366	0.83108	0.09448
AR	0.319235	0.412152	0.0929174
STAT6	0.00615693	0.0889218	0.0827649
E2F6	0.510468	0.59314	0.0826726
BACH2	-0.0240727	0.0579468	0.0820195
GLI2	-0.755041	-0.674512	0.0805289
BCL6	-0.409143	-0.334631	0.0745123
ZNF584	0.103432	0.168637	0.0652052
FOXO4	-0.46244	-0.397484	0.064956
CDX2	0.14293	0.207269	0.0643388
NR1I2	-0.0514579	0.0101015	0.0615594
MXI1	-0.32679	-0.270426	0.0563641
THAP1	0.618186	0.673079	0.0548937
TFAP4	-1.15099	-1.09735	0.0536375
DEAF1	-0.562078	-0.510073	0.0520051
TP53	1.12016	1.17084	0.0506787
ZNF24	0.888604	0.938925	0.0503211
CREB1	-1.14509	-1.09642	0.0486684
MEIS1	2.08657	2.13477	0.048196
KLF13	-1.04039	-0.992786	0.0476072
CREB3	-0.403326	-0.355965	0.0473616
MNT	0.369555	0.416475	0.0469197
CTCFL	-0.788625	-0.743204	0.0454211
JUN	-0.541041	-0.495752	0.0452891
RARB	-0.352763	-0.307611	0.0451525
E2F2	-0.0666188	-0.0300324	0.0365864
EGR1	2.28371	2.31779	0.0340834
NFKB1	-0.603443	-0.569951	0.033492
SIX5	-0.0314553	-0.00727477	0.0241805
ZC3H8	0.463341	0.480804	0.0174621
FOXJ2	1.62431	1.64107	0.0167617
NR1H4	0.175282	0.188789	0.0135073
ZNF274	-0.0261354	-0.0144663	0.0116691
CREM	-0.587713	-0.576134	0.0115791
DUX4	1.17037	1.17826	0.007893
MYOD1	-0.221053	-0.214713	0.00634013
ZBTB11	0.0732538	0.0783157	0.00506195
ZNF197	0.8398	0.843234	0.00343426
ELF3	-0.946817	-0.945008	0.0018087
CREB3L1	-0.146442	-0.149439	-0.00299753
ZBTB7A	-0.0186454	-0.0230682	-0.00442275
GATA3	4.34466	4.33744	-0.0072175
IRF1	-0.282719	-0.293203	-0.0104835
NR2F6	-0.845509	-0.864505	-0.0189961
KMT2A	2.62004	2.59932	-0.0207147
LYL1	-1.29437	-1.3181	-0.0237327
FOXL2	-0.186002	-0.211474	-0.0254722
STAT4	-0.393803	-0.425267	-0.0314636
HMBOX1	1.02511	0.991548	-0.0335636
NFATC2	-0.525747	-0.56255	-0.0368036
BHLHE40	-0.570098	-0.608467	-0.0383693
MEF2B	0.395364	0.350439	-0.0449255
ZNF644	0.933417	0.886844	-0.0465732
FLI1	-0.415865	-0.466808	-0.0509434
TGIF2	0.104949	0.0524425	-0.0525066
SNAI2	-0.591679	-0.647743	-0.0560638
TFAP2C	0.182516	0.126424	-0.0560917
CEBPA	1.86364	1.80658	-0.0570599
HSF1	0.474709	0.416288	-0.058421
CLOCK	0.497494	0.436357	-0.0611371
NCOA2	0.898512	0.837348	-0.0611636
MAZ	0.25762	0.187305	-0.0703147
ZNF639	1.51888	1.44779	-0.0710919
SNAPC4	0.301098	0.226706	-0.0743922
REST	0.856983	0.776092	-0.0808904
TBP	-0.185355	-0.268039	-0.0826843
RARG	0.399801	0.310751	-0.0890503
POU2F1	0.208475	0.115867	-0.0926073
KLF3	-0.241088	-0.333977	-0.0928898
RARA	-0.708887	-0.80206	-0.0931736
ATF2	0.206411	0.107355	-0.0990566
E2F7	0.035973	-0.0685501	-0.104523
SP2	0.65063	0.545905	-0.104725
GLI1	0.602359	0.496629	-0.10573
SMAD3	-0.0334353	-0.140595	-0.10716
MYBL2	0.267972	0.160705	-0.107267
SREBF1	0.9411	0.830387	-0.110713
NFE2	-0.0881755	-0.201216	-0.113041
TFAP2A	0.828197	0.711456	-0.116741
ELK4	0.680445	0.562886	-0.117558
GATA4	-0.229088	-0.349999	-0.12091
IKZF1	-0.578717	-0.700295	-0.121578
HOXB7	0.240383	0.116895	-0.123488
HNF1A	-0.773632	-0.897279	-0.123647
THAP11	0.484547	0.358898	-0.125649
KDM5B	-1.35356	-1.48121	-0.127642
ELF5	-0.193288	-0.324866	-0.131578
TCF7L1	-1.0948	-1.22872	-0.133921
MBD1	0.2671	0.131323	-0.135776
RELA	0.474235	0.33813	-0.136105
PPARG	1.15926	1.02294	-0.136327
RUNX3	0.167774	0.0274193	-0.140355
POU2F2	0.145455	0.00366257	-0.141793
HES1	-0.2469	-0.388928	-0.142027
IRF3	0.458997	0.315853	-0.143144
WT1	-0.0281664	-0.174157	-0.145991
ATF6	0.89059	0.742063	-0.148526
PAX8	1.06684	0.913138	-0.153698
E2F3	-0.398441	-0.555078	-0.156637
CEBPD	0.0692372	-0.0933232	-0.16256
GATA1	-0.749127	-0.912584	-0.163457
MYB	-0.719276	-0.882945	-0.163669
CEBPG	0.126387	-0.0401889	-0.166576
ELF1	-0.41992	-0.586655	-0.166736
PBX3	2.28516	2.11679	-0.168367
ASCL1	1.63555	1.45246	-0.183091
ZNF592	0.0811897	-0.107183	-0.188372
PAX5	-0.707875	-0.897046	-0.189171
ZEB2	1.33822	1.14832	-0.189892
MAFF	0.120485	-0.0703036	-0.190788
SNAI1	0.115945	-0.0752683	-0.191213
ZFX	1.51381	1.31695	-0.196856
ATF7	2.30699	2.10963	-0.19736
HNF1B	0.295554	0.0914001	-0.204154
GRHL2	-1.15429	-1.36162	-0.207324
TEAD4	-1.06716	-1.27774	-0.210571
IRF9	-0.331779	-0.543011	-0.211232
SPIB	-1.15429	-1.37361	-0.219321
TWIST1	0.586899	0.366952	-0.219947
IRF8	0.782363	0.562082	-0.220281
MAFG	0.296092	0.0703635	-0.225728
FOXM1	-0.254196	-0.480266	-0.22607
TCF3	0.0313847	-0.199262	-0.230646
MAFK	0.590649	0.35395	-0.236699
POU4F2	1.02527	0.778958	-0.246311
MITF	2.96452	2.71533	-0.249183
FOXK1	0.276097	0.0261634	-0.249934
HINFP	-0.00295152	-0.260021	-0.257069
FOXP2	1.30683	1.04598	-0.260848
GATA6	0.000121822	-0.26154	-0.261662
SOX2	10.315	10.0529	-0.26208
MAX	1.31788	1.05322	-0.26466
NR2C2	1.82574	1.55765	-0.268096
ZBTB33	2.04336	1.77378	-0.269585
SMAD5	1.04224	0.768212	-0.274029
ATF1	0.142277	-0.144091	-0.286368
YY1	-0.130085	-0.421952	-0.291867
MYCN	-0.457879	-0.754686	-0.296807
KMT2B	0.247193	-0.055773	-0.302966
NR5A2	-0.672919	-0.976314	-0.303395
BHLHE22	-0.487558	-0.801594	-0.314037
KLF6	-0.388477	-0.703659	-0.315182
USF2	0.498553	0.182506	-0.316047
ZNF740	1.11282	0.795288	-0.317531
IRF2	0.415827	0.0972367	-0.31859
ETS2	-0.392122	-0.716072	-0.32395
PROX1	-0.0372428	-0.364908	-0.327666
HOXA9	0.612219	0.263729	-0.34849
NANOG	1.00357	0.653591	-0.349982
OTX2	0.856621	0.503188	-0.353432
RFX1	0.29308	-0.0654888	-0.358569
ETS1	0.460509	0.0931409	-0.367368
PAX6	0.344782	-0.0242059	-0.368988
ZNF263	0.743675	0.359765	-0.38391
SATB1	0.427449	0.0320728	-0.395376
NFYB	0.292271	-0.103532	-0.395803
ZNF384	3.23678	2.8403	-0.396472
PKNOX1	0.948169	0.525702	-0.422467
CTCF	2.24811	1.81303	-0.435081
JUND	0.111742	-0.328233	-0.439974
E2F5	0.401338	-0.0403486	-0.441686
VDR	-0.504036	-0.954241	-0.450204
RXRA	-0.364696	-0.820671	-0.455975
NFKB2	-0.543626	-1.00283	-0.459209
SOX11	2.46884	2.00121	-0.467628
SREBF2	-0.969512	-1.43989	-0.470381
TBX21	-0.0646157	-0.543881	-0.479265
NR4A1	1.39699	0.917324	-0.479669
TCF7	0.147167	-0.339832	-0.486998
EBF1	0.134037	-0.35864	-0.492677
SOX9	0.11843	-0.382444	-0.500874
MAF	0.210458	-0.296801	-0.507259
BCL11A	0.374993	-0.171422	-0.546415
ZBED1	1.1527	0.596193	-0.556508
STAT5A	0.164969	-0.404124	-0.569093
ARNT	1.19868	0.60467	-0.594006
PDX1	0.325386	-0.338531	-0.663916
NFYA	1.1185	0.439307	-0.67919
HOXB13	1.83683	1.15525	-0.681581
TFDP1	0.492835	-0.241565	-0.7344
ONECUT1	1.13406	0.397193	-0.736866
FOXP1	3.33943	2.5977	-0.741731
GABPA	2.57949	1.79838	-0.781115
FOXA2	-0.000154085	-0.879082	-0.878928
E2F1	2.64869	1.75249	-0.896207
MYC	3.50161	2.38436	-1.11724
NR1H2	-0.530644	-1.75549	-1.22484
E2F4	3.80028	0.550557	-3.24972
