## Supplementary Table 6 for "Compartments in medulloblastoma with extensive nodularity are connected through differentiation along the granular precursor lineage"

### Sheet: Suppl. Tbl. 6 Microdissection
Suppl. Tbl. 6: Differentially expressed genes in the internodular and nodular compartment based on microdissected tissue
Gene	logFC	AveExpr	P.Value	adj.P.Val
IGHG3	-1.61113	3.03167	8.0349e-11	4.48066e-06
RP11-215G15.4	0.346511	0.498814	6.80545e-09	0.000189753
IGHJ6	-1.24773	1.77528	2.7165e-08	0.000504952
IGHG1	-1.37732	2.7857	5.30739e-08	0.000739916
TMEM218	-0.193109	0.839541	7.49965e-08	0.000836436
IGHGP	-0.982425	2.40633	1.98581e-07	0.00184564
MYLK2	-0.323116	1.26964	2.55779e-07	0.00203765
FOXD4L3	0.171763	0.177584	3.38915e-07	0.00224813
RP4-706A16.3	-0.454915	2.7253	3.81192e-07	0.00224813
NEU3	0.226668	2.07732	4.03144e-07	0.00224813
AL590762.6	-0.509642	2.39821	6.35963e-07	0.00322404
JAM2	-0.364378	2.43734	7.64184e-07	0.00351183
FNDC9	0.198609	0.52956	9.18842e-07	0.00351183
ENTPD4	0.138413	3.72651	9.42504e-07	0.00351183
TACC2	0.171554	2.4372	9.44633e-07	0.00351183
TCTN1	-0.244174	2.60406	1.26502e-06	0.00440898
RP11-201O14.2	-0.583014	2.02704	1.37747e-06	0.00451851
GHRL	-0.196008	0.683645	1.51819e-06	0.00465205
GIMAP2	-0.3054	0.692111	1.62928e-06	0.00465205
RP11-343H5.4	-0.522109	3.75909	1.66845e-06	0.00465205
C7orf10	-0.332018	1.24577	2.1991e-06	0.00583965
RPL39	-0.455898	4.83966	2.33389e-06	0.00591589
SERGEF	0.289396	2.88594	2.71138e-06	0.00649001
CPVL	-0.399966	2.40849	2.79316e-06	0.00649001
GLP1R	-0.168231	0.257747	3.31271e-06	0.00717678
C11orf87	0.40942	1.41775	3.35871e-06	0.00717678
HERC1	0.14262	5.88331	3.55616e-06	0.00717678
CTB-79E8.3	-0.415402	2.16005	3.60351e-06	0.00717678
TCTEX1D4	-0.171136	0.134586	3.81977e-06	0.00734515
CTD-2623H2.7	-0.14335	0.0871851	4.28412e-06	0.00772488
FTH1P20	0.325903	2.99517	4.49685e-06	0.00772488
LRRC37A6P	-0.321901	2.47545	4.5161e-06	0.00772488
RP11-649A18.4	-0.209549	0.376892	4.57134e-06	0.00772488
THYN1	-0.129712	3.8557	5.39295e-06	0.00884522
MTMR9	0.184463	2.4787	5.9599e-06	0.00949582
HERC3	0.363263	3.75774	6.81909e-06	0.010563
RPSAP43	-0.840462	2.97327	7.35158e-06	0.0106639
SNORD116-16	0.393749	6.46515	7.43672e-06	0.0106639
HLA-DRB6	-0.535251	1.05778	7.45794e-06	0.0106639
MCOLN3	-0.214362	0.435575	7.77096e-06	0.0108048
C1orf216	0.163197	0.558917	7.94402e-06	0.0108048
MARK3	0.138027	4.18328	9.27982e-06	0.0120478
RPL36AP29	-0.680367	0.990664	9.28998e-06	0.0120478
SNORD115-34	1.1584	3.44093	1.00213e-05	0.0126146
DNPH1	-0.379944	2.55788	1.03065e-05	0.0126146
DDX25	0.289724	1.92234	1.04109e-05	0.0126146
PSENEN	-0.370386	1.89916	1.06319e-05	0.0126146
BIRC7	-0.312464	0.426341	1.08728e-05	0.0126317
NCOA2	0.176057	4.18602	1.2102e-05	0.0136324
RPL21P28	-0.397221	2.95624	1.22297e-05	0.0136324
IGHM	-1.00438	2.16519	1.24675e-05	0.0136324
CTA-246H3.11	-0.5463	1.58447	1.27571e-05	0.0136495
CTSC	-0.489419	2.11565	1.32663e-05	0.0136495
PTCH2	-0.669863	3.59385	1.35052e-05	0.0136495
CACHD1	-0.282624	2.61959	1.35988e-05	0.0136495
AGTRAP	-0.368377	0.839888	1.3707e-05	0.0136495
PHACTR3	0.543122	3.20243	1.45649e-05	0.0142493
SNORD41	-0.798742	1.61317	1.63505e-05	0.015498
BPGM	0.195141	2.13421	1.65754e-05	0.015498
PLCB1	0.540876	3.35679	1.6675e-05	0.015498
PPM1E	0.202919	3.64731	1.76387e-05	0.0159736
RPL17P3	-0.472073	0.57526	1.78359e-05	0.0159736
NEURL2	0.224872	0.601577	1.80461e-05	0.0159736
ZNF599	0.204967	1.24704	1.83855e-05	0.0160198
TP73	-0.144955	0.328143	1.88787e-05	0.0161965
CCDC87	0.119344	0.280645	1.95083e-05	0.016483
RP11-64K12.10	0.0908917	0.193236	2.01471e-05	0.0167687
BOD1	-0.223668	3.57597	2.15029e-05	0.0173685
SRRM3	0.284439	2.21063	2.16436e-05	0.0173685
2001-03-01	-0.289562	1.91686	2.18255e-05	0.0173685
CCDC70	0.17503	0.324384	2.23212e-05	0.0173685
RP11-641C17.2	-0.330437	0.833736	2.2425e-05	0.0173685
TRAF3IP2	-0.143025	1.37179	2.29136e-05	0.0175038
ABHD15	-0.229238	0.440054	2.5012e-05	0.0188486
WASF2	-0.396818	3.67765	2.61348e-05	0.0194234
AC027811.1	-0.78502	0.495398	2.64714e-05	0.0194234
ITGB1BP2	-0.298772	1.89969	2.72484e-05	0.0196903
MBNL1-AS1	0.0142902	0.00824937	2.75414e-05	0.0196903
LDHB	-0.272112	7.16405	2.79622e-05	0.0197381
RP11-292B8.2	-0.11371	0.090451	2.88757e-05	0.0197428
IGHD	-0.844429	1.2477	2.8884e-05	0.0197428
RP11-752D24.2	0.0624277	0.109729	2.93806e-05	0.0197428
NEDD4L	0.246561	3.39648	2.9385e-05	0.0197428
PDPN	-0.403717	1.79903	2.99823e-05	0.0197483
TMEM178A	0.446201	4.8146	3.01619e-05	0.0197483
SLC6A16	-0.692661	1.86339	3.04555e-05	0.0197483
ESR2	-0.428369	1.38455	3.09405e-05	0.0198321
SNORD115-29	1.35487	4.16128	3.22661e-05	0.0199965
QTRTD1	-0.182299	1.07563	3.23048e-05	0.0199965
BCL2L12	-0.457277	1.51868	3.26504e-05	0.0199965
ANXA5	-0.186639	5.75889	3.30573e-05	0.0199965
UBE2Q2P1	0.217114	1.53693	3.35301e-05	0.0199965
ACTC1	-0.401229	1.18535	3.36077e-05	0.0199965
RPL30P4	-0.411294	0.57261	3.3707e-05	0.0199965
SOX2	-0.586506	3.19114	3.43521e-05	0.0200408
MMP24-AS1	0.0498158	0.0580334	3.46523e-05	0.0200408
TMEM176A	-0.260579	0.487756	3.48729e-05	0.0200408
TAS2R40	-0.239544	1.00242	3.5236e-05	0.0200408
PPIB	-0.23604	5.90897	3.55785e-05	0.0200408
C11orf80	0.252805	3.73063	3.62435e-05	0.0202112
LRRC17	-0.186147	1.03613	3.70359e-05	0.0204486
SNORD115-44	0.954816	5.3349	3.77383e-05	0.0206321
ZNF317P1	-0.0945272	0.0826787	3.86924e-05	0.0209484
SOCS7	0.229766	4.14613	3.91683e-05	0.0210016
PTMAP5	-0.362836	2.68717	3.95439e-05	0.0210016
RPL9	-0.292754	9.16443	4.0457e-05	0.0212838
CES5A	0.133342	0.540284	4.09841e-05	0.0213596
IRAK2	0.231524	0.807277	4.25977e-05	0.0216132
PRDX2P1	-0.225269	0.891745	4.30244e-05	0.0216132
C20orf78	0.128542	0.129573	4.3782e-05	0.0216132
PPIEL	-0.169625	0.174616	4.40247e-05	0.0216132
VLDLR	0.289404	2.6547	4.42631e-05	0.0216132
DOK6	0.487364	1.395	4.44178e-05	0.0216132
METTL1	-0.255244	0.860646	4.48896e-05	0.0216132
RP1-267D11.1	0.936904	1.293	4.50526e-05	0.0216132
CDH7	0.478612	3.95264	4.52689e-05	0.0216132
DENND5B	0.193878	3.84504	4.53464e-05	0.0216132
ITPR2	-0.375747	3.03202	4.78395e-05	0.0225208
RP11-506B6.3	-0.227696	0.66987	4.8711e-05	0.0225208
TNIK	0.358091	4.64022	4.88319e-05	0.0225208
SNORD115-11	1.12345	4.87907	4.90589e-05	0.0225208
GIT2	0.270018	2.87806	5.03926e-05	0.0225208
FAXDC2	-0.348027	1.67056	5.04336e-05	0.0225208
MTHFD1	-0.183457	5.01888	5.05046e-05	0.0225208
LAPTM4A	-0.283685	6.44834	5.11152e-05	0.0225208
TBC1D2B	-0.129301	2.20138	5.13619e-05	0.0225208
AC079610.2	0.0678961	0.117323	5.23321e-05	0.0225208
NT5DC3	-0.246441	1.64063	5.26564e-05	0.0225208
AL033381.1	-0.0736733	0.0978546	5.28796e-05	0.0225208
LSP1P2	-0.789826	1.97323	5.32583e-05	0.0225208
CTB-46B19.2	0.068878	0.117312	5.39632e-05	0.0225208
PNRC1	-0.253318	5.05881	5.42445e-05	0.0225208
PARP4	-0.490518	4.05765	5.46999e-05	0.0225208
RP3-522D1.2	-0.641292	1.79236	5.49856e-05	0.0225208
ANXA2P2	-0.210752	0.601744	5.56986e-05	0.0225208
AIMP1P1	0.277798	0.467833	5.61235e-05	0.0225208
TCF7L2	-0.396027	2.16341	5.67513e-05	0.0225208
AASS	-0.524224	4.81585	5.71656e-05	0.0225208
RP11-365D23.2	-0.282785	0.351872	5.76102e-05	0.0225208
RPL7L1P5	0.202838	0.307298	5.85255e-05	0.0225208
HIF1A-AS2	-0.140354	0.0903177	5.85846e-05	0.0225208
CTD-2192J16.20	0.00881227	0.00771889	5.87214e-05	0.0225208
NAP1L5	0.412737	2.00043	5.90065e-05	0.0225208
ARL6IP6	-0.2997	2.32644	5.90999e-05	0.0225208
TMEM108	-0.396616	1.69888	5.92789e-05	0.0225208
ZSWIM3	0.182129	1.50191	5.93962e-05	0.0225208
GNAO1	0.305135	3.19137	5.96326e-05	0.0225208
NAPG	0.276211	2.63235	5.999e-05	0.0225208
YWHAZP6	0.365421	0.572408	6.01739e-05	0.0225208
GSTM5P1	0.542062	2.1407	6.14658e-05	0.022847
AMPH	0.27999	5.0321	6.1865e-05	0.022847
KDELC1P1	0.345122	1.21222	6.35019e-05	0.0232972
FAM174A	0.251966	1.63257	6.51831e-05	0.0234476
ARHGDIG	0.606825	2.89205	6.52423e-05	0.0234476
RP11-329A14.1	-0.32459	1.53718	6.54079e-05	0.0234476
HNRNPA1P49	-0.304361	2.48304	6.55937e-05	0.0234476
CHST14	-0.385738	2.07915	6.62083e-05	0.0235166
DYRK3	-0.412873	1.37136	6.76792e-05	0.0238869
OR1J1	0.128612	0.215707	6.90021e-05	0.0242006
CTA-415G2.2	0.40552	0.326701	6.95894e-05	0.0242541
ADAM20	0.224936	2.71257	7.16919e-05	0.0247079
RPS4X	-0.34268	8.87206	7.17777e-05	0.0247079
TMCC1	0.173918	2.59495	7.41954e-05	0.0253789
RP11-330M2.4	-0.281447	3.47933	7.49947e-05	0.0253789
IGHG2	-0.937444	2.28065	7.50922e-05	0.0253789
ARMC12	-0.236872	0.660429	7.6099e-05	0.0254379
TIMM8A	-0.265147	1.37938	7.61791e-05	0.0254379
AC012360.6	-0.11068	0.192528	7.6881e-05	0.0255194
VCAN	-0.458472	5.05463	7.88261e-05	0.0260103
MDFI	-0.370688	1.12653	8.12703e-05	0.0261847
AGAP2-AS1	0.142686	0.35528	8.14205e-05	0.0261847
SNAP91	0.378376	5.03488	8.17271e-05	0.0261847
WWTR1	-0.312505	1.40501	8.19897e-05	0.0261847
CTB-78O21.1	-0.689272	1.38064	8.20646e-05	0.0261847
DCST2	-0.179997	0.487653	8.2828e-05	0.0261847
CRB1	-0.364335	2.76605	8.28997e-05	0.0261847
SLC22A14	0.199235	0.627029	8.3111e-05	0.0261847
KLHL32	0.166987	1.1907	8.54439e-05	0.0267345
MAP3K9	0.262429	1.70222	8.58151e-05	0.0267345
TFDP2	-0.352265	2.95132	8.73023e-05	0.0269206
MIR1185-1	1.11349	1.69977	8.73778e-05	0.0269206
LAMTOR5P1	0.667065	1.68585	8.841e-05	0.0270889
AF001548.5	-0.31367	0.735731	8.94087e-05	0.0271011
CCDC74A	-0.256672	0.847841	8.94218e-05	0.0271011
RP4-765C7.2	-0.415317	2.71792	9.02662e-05	0.0272092
IGHEP1	-0.697741	1.35859	9.14301e-05	0.0274118
YAP1	-0.418626	1.71987	9.20435e-05	0.0274482
NETO2	0.746258	3.94867	9.30027e-05	0.0275867
RP11-554D20.1	0.101007	0.0729996	9.46379e-05	0.0279232
EIF4A1P10	-0.287311	1.0399	9.55491e-05	0.0279258
RP11-462L8.2	-0.102393	0.147476	9.56483e-05	0.0279258
CDT1	-0.432382	1.93228	9.64814e-05	0.0279769
RPS27L	-0.361778	2.3729	9.68266e-05	0.0279769
RP11-546J1.1	0.0751069	0.0471172	9.83557e-05	0.0281953
PLA2G12A	0.17967	2.00426	9.85939e-05	0.0281953
TNFSF18	0.0962456	0.131345	0.000100302	0.0283107
PPP1R13B	0.3273	2.93311	0.000100315	0.0283107
HNRNPA3P5	-0.279805	1.27439	0.000100624	0.0283107
FAM228A	0.0729994	0.234796	0.000101028	0.0283107
RPL21P4	-0.503172	1.9907	0.000102223	0.0283884
C4orf22	0.315868	0.552103	0.000102324	0.0283884
PSMD7	0.107506	3.70499	0.000103086	0.0284538
TRIP10	-0.318621	1.46136	0.000103985	0.0284538
POU5F1B	0.0745005	0.0963184	0.000104095	0.0284538
PBX3	-0.646975	3.42309	0.0001046	0.0284538
BTF3	-0.292006	5.91079	0.000105365	0.0285227
RP11-115C10.1	0.749095	1.48757	0.000107047	0.0287362
NPPA-AS1	-0.143125	0.186688	0.000107328	0.0287362
CTD-2375G15.1	-0.328729	0.52085	0.000108171	0.0287362
CAMTA1	0.229842	3.49635	0.000108653	0.0287362
CACNA1E	0.546891	4.16305	0.00010873	0.0287362
GLYATL1P1	-0.0282089	0.018457	0.000111035	0.0292069
APEX1	-0.353343	6.45424	0.000115958	0.0300093
FOXQ1	-0.162233	0.355639	0.00011621	0.0300093
SCARNA22	-0.877883	3.11775	0.000116618	0.0300093
TEX14	0.332697	1.35934	0.000116867	0.0300093
RPS27A	-0.272866	7.09192	0.000117053	0.0300093
ARMC4	-0.513184	1.42425	0.000118316	0.0300093
GPX8	-0.255928	1.03811	0.000118325	0.0300093
APBA1	0.538189	2.97345	0.00011839	0.0300093
TRIM9	0.539741	4.3708	0.000119963	0.0302091
FBXO16	0.226997	2.11727	0.00012054	0.0302091
LAMA1	-0.360907	3.40897	0.000120804	0.0302091
NIPA2P4	0.0597267	0.0363298	0.000122626	0.030528
CTB-56J15.1	-0.526952	3.22963	0.000125242	0.0309177
SV2B	0.42116	3.89032	0.000125301	0.0309177
H3F3AP1	0.204175	0.170607	0.000126344	0.0309389
MAP7D3	-0.362943	2.12321	0.000126496	0.0309389
ZNF318	0.101943	4.00579	0.000129608	0.0314583
SBSPON	-0.292641	2.52358	0.000129748	0.0314583
GSG2	-0.34012	0.890887	0.000130649	0.0315396
ERCC6	0.187267	3.66827	0.000133158	0.0318194
LINC00338	-0.32174	2.88869	0.000133171	0.0318194
PRR19	-0.157361	0.432612	0.00013352	0.0318194
KRT8P46	0.290767	2.11618	0.000134422	0.031898
ARHGEF9	0.243673	3.80384	0.000136876	0.0321199
RPL21	-0.30451	7.74983	0.000137252	0.0321199
ZNF793	0.123086	1.53919	0.000137357	0.0321199
RPS20	-0.341208	7.16588	0.000137661	0.0321199
CLDND2	-0.25204	0.616573	0.000138984	0.0322106
PARD3B	-0.367535	1.57823	0.000139205	0.0322106
NMRK1	0.275488	1.65621	0.000140259	0.0323204
MAP2	0.270371	6.03942	0.000142204	0.0326338
CDON	0.45653	3.56754	0.000142946	0.0326696
RP11-108O10.2	0.0573247	0.0351288	0.00014475	0.0328927
C9orf147	0.177147	1.28815	0.000145102	0.0328927
SEMA3C	0.693141	3.38094	0.000146436	0.0329322
TBC1D9	0.308195	5.85097	0.000146952	0.0329322
SLC34A2	0.29393	0.941983	0.000147048	0.0329322
ANO6	-0.390378	3.37503	0.000148362	0.0330937
RP11-471B22.2	0.186726	0.288847	0.000150493	0.0334352
GOLGA7B	0.602705	2.21229	0.000151811	0.0335901
SLC25A12	0.255275	4.81499	0.000153011	0.0335901
NOX1	0.154637	0.281267	0.000153187	0.0335901
BMP3	0.0587152	0.0717711	0.000153599	0.0335901
DIP2B	0.340141	5.13526	0.000156254	0.0339022
FYCO1	-0.549115	2.74914	0.000156776	0.0339022
WNT9A	-0.118745	0.259463	0.000156851	0.0339022
RP3-510D11.1	-0.504371	0.963715	0.000157512	0.0339137
NRM	-0.439538	1.93694	0.000159364	0.0341231
SNORD116-27	0.497558	6.08579	0.000159887	0.0341231
SNORD116-6	0.305672	7.16248	0.000160845	0.0341231
VCX3A	0.326777	0.370013	0.000161538	0.0341231
ERF	-0.413229	2.31561	0.000161544	0.0341231
RFTN2	-0.468568	3.49838	0.000162469	0.034189
GAGE10	0.387493	1.96088	0.000164093	0.0343248
RP11-556G22.1	0.204535	0.169421	0.000164508	0.0343248
PIGU	-0.177863	3.25338	0.000164961	0.0343248
PLCL1	0.713435	3.42755	0.000166736	0.0345652
RP11-641D5.1	-0.313335	3.50765	0.000168554	0.0348127
ITSN1	0.148693	3.30951	0.000172658	0.0352772
PMS2P4	0.141175	5.20856	0.000173751	0.0352772
CTD-2194F4.2	-0.278632	0.474911	0.000174146	0.0352772
LRRC28	0.14806	1.30564	0.000174372	0.0352772
CRTAP	-0.355823	3.12224	0.000174691	0.0352772
KCNAB1	0.315003	1.45179	0.000174802	0.0352772
CXCR6	-0.358885	1.06601	0.000175232	0.0352772
GABBR2	0.468434	4.29311	0.000176072	0.0353189
RPL12P8	-0.126864	0.101855	0.000176998	0.0353775
PLEKHA8P1	-0.193686	1.19527	0.000178323	0.0355148
RP11-513D4.1	0.356153	1.16695	0.000182672	0.0362515
NOTCH2	-0.58304	4.04554	0.00018407	0.0363996
RP11-983P16.2	-0.0842459	0.0788403	0.000186332	0.0366682
RPL35P4	-0.104188	0.052094	0.000186744	0.0366682
EMP3	-0.432563	2.45164	0.000188437	0.0368709
WDFY4	-0.438136	1.46163	0.00019083	0.0371963
APCDD1L	-0.0587122	0.127228	0.000191542	0.0371963
RP5-916O11.1	0.287866	0.519203	0.000192101	0.0371963
RP13-452N2.1	0.265069	0.81005	0.00019539	0.0377022
CPEB4	0.311604	3.01306	0.000196335	0.0377538
UCP2	-0.505982	2.1935	0.000198547	0.038048
RPS4XP22	-0.292295	0.748627	0.000200764	0.0380814
ELF4	-0.130017	0.793759	0.000200924	0.0380814
MKRN5P	0.351587	3.5294	0.000201216	0.0380814
NBPF10	-0.386828	2.95265	0.000202102	0.0380814
CTD-2290C23.2	0.36154	1.17278	0.000202768	0.0380814
RP11-111F5.5	0.0602436	0.075659	0.000202818	0.0380814
SNORD116-15	0.257333	6.41301	0.000203828	0.0381425
FAM86C2P	-0.232086	1.24861	0.000209162	0.0387657
DHRS4	-0.238777	2.10536	0.000209728	0.0387657
EIF4HP2	0.541118	1.99797	0.000209746	0.0387657
RP11-408O19.3	-0.0604532	0.0397903	0.000209939	0.0387657
RP11-592H6.3	-0.119819	0.0782779	0.000211677	0.0388582
VPS13D	0.170657	4.35796	0.000212253	0.0388582
DHRS3	-0.401102	1.40942	0.000212998	0.0388582
CTGLF10P	0.248216	1.11341	0.000213435	0.0388582
FAM45B	0.138293	0.443367	0.000214658	0.0388582
PLIN4	-0.372001	1.9313	0.000214665	0.0388582
CHGB	0.910724	6.28616	0.000215511	0.0388582
PPP1R12B	0.181044	2.445	0.000216014	0.0388582
KHDC3L	0.248104	0.38133	0.000219212	0.0392018
RNU6-13P	-0.372014	0.186007	0.000219454	0.0392018
TTBK2	0.106749	4.52896	0.000220033	0.0392018
RPL14	-0.300998	7.04211	0.00022125	0.039293
TECTA	0.117666	2.59712	0.000222048	0.0393096
ZNF785	-0.107073	1.54583	0.000224614	0.039638
SYNE1-AS1	0.247442	0.168144	0.000225652	0.0396811
TRIP13	-0.306864	1.80675	0.000226281	0.0396811
ZNF346	0.172811	2.87152	0.0002291	0.0400495
TMEM123	-0.501826	3.17532	0.000230585	0.0401543
FAM19A1	0.235565	0.500082	0.00023114	0.0401543
CRY2	0.268741	2.35149	0.000233801	0.0404905
MPST	-0.360881	1.28605	0.000234783	0.0405345
DDR2	-0.266104	2.33099	0.000235712	0.0405693
RP5-855D21.3	-0.230069	0.769913	0.000237394	0.040633
CTC-471F3.5	0.258656	2.56107	0.000237539	0.040633
PANK2	0.224132	3.54227	0.000238671	0.0407018
DOCK1	-0.44429	3.666	0.000240667	0.0409171
ZDHHC23	0.224057	0.883445	0.000241512	0.0409358
STX12	0.146399	3.60501	0.000243432	0.0411364
RPL31	-0.348529	5.87067	0.000246188	0.0414763
INPPL1	-0.42672	2.28008	0.000248825	0.0417944
TAF12	0.166328	2.13599	0.00025034	0.0419226
MIR1294	-0.376947	0.288219	0.000251188	0.0419386
SCARNA13	-0.419719	8.55315	0.000252792	0.0420805
SULT4A1	0.196747	2.71066	0.000254016	0.0421583
BRK1	-0.119875	4.54113	0.000255302	0.0421889
FEZ1	0.363932	4.66936	0.000256143	0.0421889
RPL35AP32	-0.301489	0.391564	0.000256882	0.0421889
CUBN	0.375912	2.6441	0.00025763	0.0421889
RP11-420O16.2	0.749655	1.49652	0.000257983	0.0421889
RP11-449H3.2	-0.474939	0.660517	0.000259137	0.0422538
TP53I13	-0.309226	1.02758	0.000260634	0.0423739
RP11-401P9.4	-0.0310317	0.043501	0.000264131	0.0428177
C19orf69	-0.131142	0.130307	0.000265338	0.0428192
RSPH9	0.177857	1.00904	0.000265676	0.0428192
RP11-180P8.1	0.159901	0.152139	0.00026683	0.0428489
CTA-134P22.2	0.0814424	0.278051	0.000267397	0.0428489
SLC46A2	0.191533	0.653724	0.000275261	0.0437156
RP11-307I14.3	-0.0259706	0.0183998	0.000276242	0.0437156
TRBV21-1	-0.148388	0.115429	0.000276457	0.0437156
TNFAIP8	-0.0673357	0.203509	0.000276681	0.0437156
MBOAT1	-0.272474	0.853884	0.000276726	0.0437156
CTC-555I19.1	0.0659636	0.0632056	0.000277868	0.0437503
KCNK6	-0.121204	0.336183	0.000278514	0.0437503
IL17RD	-0.305294	1.67147	0.000281121	0.0440358
SMOC2	-0.587574	2.76539	0.000282714	0.0440445
ALG9	0.0937052	0.498995	0.000283871	0.0440445
RP11-7M10.2	0.126566	0.0901922	0.000284091	0.0440445
HADHA	-0.224558	6.28393	0.000284693	0.0440445
ANK1	0.451776	3.94236	0.000285436	0.0440445
CKS1B	-0.423269	2.02514	0.000285916	0.0440445
ITPRIPL1	-0.206248	1.26771	0.000287189	0.0441187
PPME1	0.237618	3.05632	0.000288735	0.0441416
LTA4H	-0.256545	4.05826	0.000289995	0.0441416
TSPAN15	0.541331	3.1006	0.000290446	0.0441416
GEMIN5	-0.103581	3.68188	0.000292085	0.0441416
RPS26P47	-0.529602	1.2774	0.000292278	0.0441416
PABPC1L	-0.39102	2.25623	0.000294812	0.0441416
CCSAP	0.213458	2.763	0.000295031	0.0441416
RP11-36C20.1	-0.217845	0.778352	0.00029524	0.0441416
SUCLG2	-0.362021	2.67299	0.000297086	0.0441416
SNAP25	0.878641	5.80667	0.000297239	0.0441416
MID1IP1	-0.256157	1.13702	0.000297601	0.0441416
RP11-1094M14.11	0.0620913	0.0736839	0.000297836	0.0441416
RPL35P5	-0.338732	1.81651	0.000298507	0.0441416
CTB-47B11.1	0.110097	0.0695897	0.000298888	0.0441416
CPEB2	0.257622	2.15532	0.000299212	0.0441416
RP11-425L10.1	-0.359265	5.1736	0.000303965	0.0447245
AMOT	-0.292654	1.31149	0.000304819	0.0447321
GINS2	-0.459692	2.17421	0.000306045	0.0447942
RALGPS1	0.203665	2.9068	0.000307476	0.0448081
RPS2P46	-0.332572	5.09144	0.000307747	0.0448081
RPL35	-0.367456	6.96141	0.000309016	0.0448757
PTCHD1	0.7781	3.00569	0.000313433	0.0453989
SEC61A2	0.191704	3.95495	0.000314992	0.0455066
TLE1P1	-0.28636	1.21461	0.000316873	0.0456087
RP11-39H3.1	0.181069	0.359282	0.000317693	0.0456087
CNN3	-0.186261	5.74087	0.000319004	0.0456087
TEN1-CDK3	-0.0351927	0.045808	0.000319744	0.0456087
CYCSP10	-0.416441	2.70756	0.000319789	0.0456087
SLC12A8	0.291538	0.673985	0.000326119	0.0463531
FOXP1	-0.192972	2.47248	0.000326671	0.0463531
UTP14A	-0.190558	3.63555	0.000328169	0.0464475
FOXN4	-0.503342	1.09076	0.000329779	0.0465572
PCDH9	0.347415	3.97016	0.000334013	0.0470359
ACSS3	-0.39089	1.59449	0.000334858	0.0470361
MAFF	-0.179061	0.551306	0.000336825	0.0470841
PA2G4P2	0.213206	0.870498	0.000336888	0.0470841
RP11-336N8.2	0.17456	0.290381	0.000339861	0.0471138
SNORA70	0.540557	1.3239	0.000339905	0.0471138
SULT1C4	-0.356917	1.79653	0.000340693	0.0471138
TRIM69	0.124873	0.617316	0.000340944	0.0471138
YTHDF2	-0.173532	3.59775	0.000341325	0.0471138
TSSC2	0.122738	0.361638	0.000343354	0.0472769
MYCL	-0.34081	0.965847	0.000344323	0.0472802
CASP4	-0.28433	1.22478	0.000345074	0.0472802
AP001439.2	0.152869	0.104539	0.000347102	0.0473277
MYT1L	0.382109	3.94839	0.000347357	0.0473277
CLIP1	0.224705	3.46769	0.000347966	0.0473277
ATP8A2	0.502584	3.97854	0.000349689	0.0473518
GNL2	-0.161528	3.8105	0.000349842	0.0473518
ITGB1P1	-0.404129	1.69011	0.000353186	0.047527
CD27	-0.189186	0.25835	0.000353444	0.047527
CRYGS	0.32684	2.0974	0.000353694	0.047527
LYPD5	0.0960722	0.182356	0.000354552	0.0475278
CENPP	-0.0980779	1.22927	0.000357228	0.0477718
RPLP0P6	-0.374429	2.97668	0.00036007	0.0480366
OR52Z1	0.084972	0.106171	0.00036271	0.0480612
NTAN1	-0.215245	2.92167	0.000362832	0.0480612
ST8SIA1	0.273383	1.35041	0.00036383	0.0480612
RP13-487C10.1	0.0602579	0.094061	0.000364411	0.0480612
RP11-69M1.3	0.330279	1.01369	0.000364812	0.0480612
TRIM43B	0.136933	0.208645	0.000365563	0.0480612
RP11-658F2.3	0.30444	2.55406	0.000366287	0.0480612
C11orf70	-0.309639	1.40126	0.000367305	0.0480816
RPL12	-0.351161	7.06933	0.000369191	0.0482147
ABCG4	0.369811	0.797203	0.000370107	0.0482147
IL1B	-0.329367	1.27651	0.00037156	0.0482147
RASSF3	-0.318163	1.10348	0.000372246	0.0482147
DCP1A	-0.14842	3.7154	0.000373802	0.0482147
LRRC2	0.248078	0.51374	0.000374227	0.0482147
ADCY7	-0.234403	1.0833	0.000374374	0.0482147
CTC-301O7.4	-0.623781	2.01896	0.000375766	0.0482325
RP11-848G14.5	-0.295431	2.90648	0.000376242	0.0482325
PLEKHG1	-0.185363	1.89533	0.000378985	0.0482962
RP11-334E6.2	0.0792848	0.0748741	0.000380102	0.0482962
XK	0.296098	0.714218	0.000381126	0.0482962
UNG	-0.414067	3.57571	0.000381757	0.0482962
SPRTN	0.104909	1.24686	0.000381896	0.0482962
RFC2	-0.273533	3.47261	0.000381935	0.0482962
STRC	0.270409	1.21092	0.000383994	0.0483924
CNN2	-0.310098	0.864058	0.000384432	0.0483924
RPS12	-0.265732	7.61706	0.000386521	0.0485458
DBI	-0.288747	4.62392	0.000388594	0.0486965
EVC	-0.4001	3.19051	0.000389682	0.0487234
MED12L	0.286475	2.14582	0.000392833	0.0487317
SNORD115-1	0.974623	5.80833	0.000393116	0.0487317
RP11-214O14.1	0.143663	1.74332	0.000393555	0.0487317
MIR1280	-0.449666	1.5126	0.000395205	0.0487317
MIR138-2	0.442811	0.261099	0.000395301	0.0487317
GS1-184P14.2	-0.190143	0.259568	0.000396179	0.0487317
FBXO17	-0.133522	0.326324	0.00039737	0.0487317
ZFPM2	0.563081	5.41532	0.000397644	0.0487317
KDELR3	-0.21397	2.51674	0.000398174	0.0487317
EIF3A	-0.204675	6.72994	0.000398488	0.0487317
TRIM52	0.198108	2.71333	0.000399556	0.0487554
KCNH8	0.419034	3.71925	0.000401803	0.0489225
AC023590.1	0.34741	1.52011	0.000405459	0.0492602
SMAD9	-0.474803	1.8908	0.000410078	0.0496269
AAK1	0.211558	3.69961	0.00041106	0.0496269
KIF1B	0.14943	7.31807	0.000411147	0.0496269
FGFR1	0.450008	4.75875	0.000412649	0.0496363
RPS3A	-0.304132	5.58848	0.000414057	0.0496363
C5orf24	0.131913	2.09766	0.000414577	0.0496363
RPL5	-0.294146	7.66891	0.000414786	0.0496363
TRIM43CP	0.66715	1.94935	0.000416828	0.0497739
