## Supplementary Table 7 for "Compartments in medulloblastoma with extensive nodularity are connected through differentiation along the granular precursor lineage"

### Sheet: Suppl. Tbl. 7 Genes smRNA-FISH
Suppl. Tbl. 7: Gene probes used for smRNA-FISH (RNAscope)
Gene/Transcript	Product name	Catalog number
RBFOX3	Hs-RBFOX3-T1	415591-T1
GLI1	Hs-GLI1-T2	310991-T2
DIAPH3	Hs-DIAPH3-T3	533521-T3
CNTN2	Hs-CNTN2-O1-T4	456581-T4
NRXN3	Hs-NRXN3-T5	525431-T5
PTCH1	Hs-PTCH1-T6	405781-T6
LRRTM4	Hs-LRRTM4-T7	853091-T7
PBX3	Hs-PBX3-T8	853101-T8
PLEKHA7	ACD New Probe {NPR-0006288}	853111-T9
TRPM3	Hs-TRPM3-T10	530591-T10
LAMA2	Hs-LAMA2-T11	530661-T11
FOS	Hs-FOS-T12	319901-T12
