## Supplementary Table 8 for "Compartments in medulloblastoma with extensive nodularity are connected through differentiation along the granular precursor lineage"

### Sheet: Suppl. Tbl. 8 DEGs MC clusters
Suppl. Tbl. 8: Differentially expressed genes in single cell clusters derived from molecular cartography
gene	p_val	avg_log2FC	pct.1	pct.2	p_val_adj	cluster
TULP1	0	3.16373	1	0.231	0	Proliferating, MKI67-positive
GRIA2	2.11083e-88	-0.51549	1	0.987	2.08973e-86	Proliferating, MKI67-positive
DRAXIN	2.08774e-69	-0.529463	0.085	0.381	2.06686e-67	Proliferating, MKI67-positive
SRC	4.66684e-57	-0.322719	0.126	0.417	4.62017e-55	Proliferating, MKI67-positive
PTPRO	6.17171e-47	-0.310835	0.069	0.29	6.10999e-45	Proliferating, MKI67-positive
COL1A2	8.52214e-44	-0.373833	0.915	0.538	8.43692e-42	Proliferating, MKI67-positive
SLC35F3	9.27127e-42	-0.321672	0.091	0.308	9.17856e-40	Proliferating, MKI67-positive
SEMA6A	3.48351e-36	-0.287069	0.096	0.295	3.44867e-34	Proliferating, MKI67-positive
NCAM2	1.77203e-33	-0.257657	0.063	0.239	1.75431e-31	Proliferating, MKI67-positive
SV2B	2.96248e-31	-0.5171	0.383	0.518	2.93285e-29	Proliferating, MKI67-positive
EOMES	6.82795e-30	-0.287643	0.066	0.227	6.75967e-28	Proliferating, MKI67-positive
CNTNAP5	1.05996e-29	-0.30449	0.089	0.26	1.04936e-27	Proliferating, MKI67-positive
MKI67	1.30746e-28	0.306933	0.56	0.365	1.29438e-26	Proliferating, MKI67-positive
LAMA2	2.16222e-28	-0.435636	0.089	0.25	2.1406e-26	Proliferating, MKI67-positive
ASTN1	1.94749e-27	-0.275823	0.418	0.577	1.92802e-25	Proliferating, MKI67-positive
RALYL	4.73377e-27	-0.265912	0.058	0.203	4.68643e-25	Proliferating, MKI67-positive
CD14	3.14359e-23	-0.460586	0.091	0.235	3.11216e-21	Proliferating, MKI67-positive
TNC	3.9368e-19	-0.499745	0.28	0.408	3.89744e-17	Proliferating, MKI67-positive
PTCH1	4.05531e-14	-0.432905	0.951	0.855	4.01476e-12	Proliferating, MKI67-positive
KHDRBS2	7.63234e-13	-0.297937	0.09	0.181	7.55601e-11	Proliferating, MKI67-positive
TUBB4A	2.14354e-10	-0.938441	0.894	0.739	2.1221e-08	Proliferating, MKI67-positive
NRXN3	5.10867e-10	-0.631453	0.661	0.572	5.05758e-08	Proliferating, MKI67-positive
TLL1	5.00439e-09	-0.403942	0.776	0.651	4.95434e-07	Proliferating, MKI67-positive
HHIP	1.1024e-07	-0.380288	0.392	0.43	1.09138e-05	Proliferating, MKI67-positive
DCN	0.000478262	-0.501676	0.358	0.376	0.047348	Proliferating, MKI67-positive
MKI67	0	2.84	1	0.276	0	Early CGNP-like, proliferating
HHIP	0	0.951328	0.829	0.371	0	Early CGNP-like, proliferating
EZH2	0	0.91788	0.84	0.503	0	Early CGNP-like, proliferating
PTCH1	0	0.842391	0.959	0.841	0	Early CGNP-like, proliferating
DIAPH3	0	0.81996	0.485	0.048	0	Early CGNP-like, proliferating
GLI2	0	0.731527	0.856	0.484	0	Early CGNP-like, proliferating
MEIS2	0	0.6465	0.915	0.727	0	Early CGNP-like, proliferating
FOXP2	0	0.52776	0.674	0.347	0	Early CGNP-like, proliferating
MYCN	0	0.482911	0.665	0.363	0	Early CGNP-like, proliferating
EGFR	0	0.414338	0.771	0.549	0	Early CGNP-like, proliferating
TMEM108	0	0.348931	0.746	0.513	0	Early CGNP-like, proliferating
PBX3	0	0.295061	0.437	0.25	0	Early CGNP-like, proliferating
KHDRBS2	0	-0.567457	0.053	0.199	0	Early CGNP-like, proliferating
SV2B	0	-0.686171	0.32	0.545	0	Early CGNP-like, proliferating
RBFOX3	0	-0.692019	0.974	0.974	0	Early CGNP-like, proliferating
CA10	0	-0.799276	0.297	0.475	0	Early CGNP-like, proliferating
TLL1	0	-0.936255	0.457	0.68	0	Early CGNP-like, proliferating
NRXN3	0	-1.13518	0.333	0.607	0	Early CGNP-like, proliferating
TUBB4A	0	-1.7241	0.505	0.775	0	Early CGNP-like, proliferating
EOMES	4.36268e-280	-0.335268	0.099	0.244	4.31905e-278	Early CGNP-like, proliferating
SLC35F3	1.52933e-256	0.273235	0.432	0.288	1.51403e-254	Early CGNP-like, proliferating
GABRA5	3.49142e-250	-0.271492	0.048	0.167	3.4565e-248	Early CGNP-like, proliferating
DDX31	9.42027e-248	0.255513	0.747	0.62	9.32606e-246	Early CGNP-like, proliferating
RALYL	9.24343e-246	-0.299628	0.088	0.218	9.151e-244	Early CGNP-like, proliferating
CD14	8.50117e-177	-0.549381	0.134	0.248	8.41615e-175	Early CGNP-like, proliferating
IGFBP7	1.11862e-83	-1.10229	0.28	0.342	1.10743e-81	Early CGNP-like, proliferating
CD4	1.09145e-77	-0.395954	0.174	0.239	1.08054e-75	Early CGNP-like, proliferating
LAMA2	2.4967e-19	-0.25288	0.227	0.251	2.47173e-17	Early CGNP-like, proliferating
DCN	9.79142e-17	-0.517055	0.379	0.376	9.69351e-15	Early CGNP-like, proliferating
COL1A2	9.15371e-08	-0.789658	0.64	0.527	9.06217e-06	Early CGNP-like, proliferating
HHIP	0	1.23382	0.875	0.378	0	Early CGNP-like
GLI2	0	1.02746	0.892	0.489	0	Early CGNP-like
PTCH1	0	0.999055	0.973	0.843	0	Early CGNP-like
TRPM3	0	0.962305	0.634	0.352	0	Early CGNP-like
FOXP2	0	0.788993	0.749	0.347	0	Early CGNP-like
MYCN	0	0.754693	0.728	0.364	0	Early CGNP-like
TMEM108	0	0.657158	0.825	0.51	0	Early CGNP-like
NCAM1	0	0.501742	1	0.991	0	Early CGNP-like
GLI1	0	0.489064	0.416	0.121	0	Early CGNP-like
LAMA2	0	0.441175	0.446	0.226	0	Early CGNP-like
BMPR1B	0	0.326956	0.249	0.101	0	Early CGNP-like
DCN	0	0.290584	0.604	0.35	0	Early CGNP-like
EOMES	0	-0.418364	0.063	0.244	0	Early CGNP-like
COL1A2	0	-0.458912	0.815	0.51	0	Early CGNP-like
RBFOX3	0	-0.676193	0.973	0.974	0	Early CGNP-like
NNAT	0	-0.687331	0.523	0.7	0	Early CGNP-like
CNTN2	0	-0.787794	0.622	0.847	0	Early CGNP-like
SV2B	0	-0.861119	0.231	0.55	0	Early CGNP-like
TLL1	0	-1.27811	0.336	0.689	0	Early CGNP-like
NRXN3	0	-1.37993	0.245	0.61	0	Early CGNP-like
TUBB4A	0	-1.89966	0.525	0.766	0	Early CGNP-like
CD44	1.07276e-282	0.30612	0.321	0.175	1.06203e-280	Early CGNP-like
KHDRBS2	2.4414e-248	-0.557021	0.059	0.194	2.41698e-246	Early CGNP-like
DDX31	1.60956e-244	0.288844	0.749	0.623	1.59346e-242	Early CGNP-like
MEIS2	6.38127e-230	0.348326	0.858	0.738	6.31745e-228	Early CGNP-like
TNC	3.43658e-220	-0.604015	0.274	0.422	3.40221e-218	Early CGNP-like
CA10	2.75441e-196	-0.783821	0.36	0.463	2.72687e-194	Early CGNP-like
SLC35F3	1.4011e-195	0.339783	0.414	0.293	1.38709e-193	Early CGNP-like
CD14	2.41526e-156	-0.579905	0.131	0.246	2.39111e-154	Early CGNP-like
CD4	9.30069e-26	-0.370205	0.204	0.234	9.20768e-24	Early CGNP-like
MKI67	0.000195259	-0.778171	0.449	0.358	0.0193307	Early CGNP-like
CNTN2	0	1.12572	0.967	0.796	0	Migrating CGNP-like
GRIA2	0	0.563556	1	0.985	0	Migrating CGNP-like
SEMA6A	0	0.508329	0.481	0.256	0	Migrating CGNP-like
MEIS2	0	0.481294	0.84	0.733	0	Migrating CGNP-like
NNAT	0	0.387485	0.759	0.666	0	Migrating CGNP-like
PBX3	0	0.387233	0.397	0.249	0	Migrating CGNP-like
DRAXIN	0	0.35565	0.497	0.354	0	Migrating CGNP-like
NCAM1	0	0.339013	1	0.99	0	Migrating CGNP-like
EGFR	0	0.312986	0.7	0.553	0	Migrating CGNP-like
GRIN2B	0	0.259514	0.31	0.163	0	Migrating CGNP-like
ZFHX3	0	-0.43673	0.135	0.311	0	Migrating CGNP-like
QKI	0	-0.436983	0.932	0.965	0	Migrating CGNP-like
LAMA2	0	-0.592661	0.103	0.277	0	Migrating CGNP-like
CD4	0	-0.604041	0.086	0.26	0	Migrating CGNP-like
CD14	0	-0.645175	0.114	0.257	0	Migrating CGNP-like
DCN	0	-0.924499	0.226	0.406	0	Migrating CGNP-like
MKI67	0	-1.23022	0.272	0.386	0	Migrating CGNP-like
IGFBP7	0	-1.35003	0.193	0.362	0	Migrating CGNP-like
COL1A2	0	-2.12345	0.415	0.567	0	Migrating CGNP-like
TRPM3	7.69389e-123	-0.268721	0.299	0.398	7.61695e-121	Migrating CGNP-like
HHIP	1.55283e-91	-0.414139	0.398	0.435	1.5373e-89	Migrating CGNP-like
NRXN3	8.53328e-91	-0.507419	0.586	0.57	8.44795e-89	Migrating CGNP-like
CA10	1.44872e-71	-0.278076	0.393	0.465	1.43424e-69	Migrating CGNP-like
KHDRBS2	3.92496e-59	-0.276305	0.138	0.189	3.88571e-57	Migrating CGNP-like
TUBB4A	1.36383e-53	-0.795841	0.815	0.726	1.3502e-51	Migrating CGNP-like
TNC	0	1.61667	0.759	0.384	0	Late CGNP-like
NNAT	0	1.5194	0.87	0.67	0	Late CGNP-like
DRAXIN	0	0.521144	0.582	0.365	0	Late CGNP-like
COL1A2	0	-2.10299	0.324	0.556	0	Late CGNP-like
DCN	1.25343e-291	-1.05658	0.161	0.39	1.2409e-289	Late CGNP-like
HHIP	1.03311e-257	-0.737794	0.233	0.442	1.02278e-255	Late CGNP-like
LAMA2	2.08673e-227	-0.624749	0.073	0.26	2.06586e-225	Late CGNP-like
CNTNAP5	3.62177e-225	0.665582	0.403	0.249	3.58555e-223	Late CGNP-like
QKI	4.35693e-205	-0.379564	0.931	0.961	4.31336e-203	Late CGNP-like
IGFBP7	2.11805e-186	-1.32822	0.17	0.345	2.09687e-184	Late CGNP-like
FOXP2	3.21523e-174	-0.39868	0.219	0.399	3.18308e-172	Late CGNP-like
CD4	3.87529e-167	-0.542446	0.085	0.24	3.83654e-165	Late CGNP-like
SRC	3.39963e-153	0.28554	0.565	0.404	3.36563e-151	Late CGNP-like
ZFHX3	1.32912e-144	-0.392039	0.14	0.291	1.31583e-142	Late CGNP-like
ASTN1	7.72955e-136	0.277712	0.704	0.567	7.65225e-134	Late CGNP-like
MKI67	1.77623e-130	-1.02593	0.238	0.376	1.75847e-128	Late CGNP-like
EOMES	4.94371e-91	0.278232	0.327	0.219	4.89428e-89	Late CGNP-like
RALYL	1.3426e-82	0.311428	0.292	0.196	1.32917e-80	Late CGNP-like
PTCH1	1.57183e-82	-0.431908	0.795	0.86	1.55611e-80	Late CGNP-like
CD14	7.97379e-82	-0.546827	0.135	0.24	7.89406e-80	Late CGNP-like
GLI2	2.88394e-79	-0.386972	0.437	0.537	2.8551e-77	Late CGNP-like
TRPM3	4.38169e-31	-0.310507	0.326	0.385	4.33787e-29	Late CGNP-like
TUBB4A	0	2.1239	0.987	0.654	0	Differentiated neuronal-like
NRXN3	0	1.7888	0.975	0.431	0	Differentiated neuronal-like
TLL1	0	1.38435	0.977	0.538	0	Differentiated neuronal-like
CA10	0	1.27209	0.692	0.369	0	Differentiated neuronal-like
RBFOX3	0	1.21964	1	0.965	0	Differentiated neuronal-like
SV2B	0	1.08282	0.841	0.403	0	Differentiated neuronal-like
KHDRBS2	0	1.00715	0.411	0.099	0	Differentiated neuronal-like
EOMES	0	0.516576	0.434	0.152	0	Differentiated neuronal-like
GABRA5	0	0.486563	0.332	0.089	0	Differentiated neuronal-like
NCAM2	0	0.401844	0.422	0.172	0	Differentiated neuronal-like
RALYL	0	0.399162	0.357	0.147	0	Differentiated neuronal-like
HS6ST3	0	0.307271	0.218	0.036	0	Differentiated neuronal-like
DSCAM	0	0.294896	0.297	0.1	0	Differentiated neuronal-like
DIAPH3	0	-0.25968	0.012	0.135	0	Differentiated neuronal-like
NCAM1	0	-0.265225	1	0.989	0	Differentiated neuronal-like
AIF1	0	-0.288864	0.041	0.177	0	Differentiated neuronal-like
CD44	0	-0.294139	0.104	0.22	0	Differentiated neuronal-like
GLI1	0	-0.307762	0.022	0.197	0	Differentiated neuronal-like
CD37	0	-0.307867	0.019	0.133	0	Differentiated neuronal-like
PTPRC	0	-0.309954	0.014	0.106	0	Differentiated neuronal-like
DRAXIN	0	-0.331674	0.266	0.417	0	Differentiated neuronal-like
SEMA6A	0	-0.372165	0.153	0.343	0	Differentiated neuronal-like
CD163	0	-0.402668	0.008	0.104	0	Differentiated neuronal-like
QKI	0	-0.474061	0.938	0.967	0	Differentiated neuronal-like
PBX3	0	-0.480374	0.116	0.329	0	Differentiated neuronal-like
EZH2	0	-0.597147	0.369	0.607	0	Differentiated neuronal-like
ZFHX3	0	-0.683808	0.046	0.365	0	Differentiated neuronal-like
TMEM108	0	-0.787458	0.258	0.642	0	Differentiated neuronal-like
CD4	0	-0.793044	0.031	0.301	0	Differentiated neuronal-like
FOXP2	0	-0.838041	0.087	0.495	0	Differentiated neuronal-like
MEIS2	0	-0.838928	0.616	0.798	0	Differentiated neuronal-like
MYCN	0	-0.862161	0.085	0.512	0	Differentiated neuronal-like
EGFR	0	-0.870841	0.28	0.681	0	Differentiated neuronal-like
LAMA2	0	-0.877296	0.024	0.327	0	Differentiated neuronal-like
PTCH1	0	-0.967286	0.786	0.881	0	Differentiated neuronal-like
GLI2	0	-1.3416	0.147	0.665	0	Differentiated neuronal-like
HHIP	0	-1.34671	0.058	0.56	0	Differentiated neuronal-like
DCN	0	-1.5523	0.062	0.486	0	Differentiated neuronal-like
IGFBP7	0	-1.64903	0.146	0.401	0	Differentiated neuronal-like
MKI67	0	-1.798	0.066	0.473	0	Differentiated neuronal-like
COL1A2	0	-3.1794	0.136	0.684	0	Differentiated neuronal-like
TRPM3	2.37235e-186	-0.41705	0.325	0.401	2.34862e-184	Differentiated neuronal-like
TULP1	9.14274e-119	-0.303489	0.188	0.257	9.05131e-117	Differentiated neuronal-like
CD14	1.65456e-07	-0.43338	0.262	0.224	1.63801e-05	Differentiated neuronal-like
NNAT	2.83547e-07	-0.256303	0.721	0.668	2.80711e-05	Differentiated neuronal-like
AQP4	0	2.58448	0.992	0.038	0	Astrocytes
CA10	0	0.889539	0.839	0.442	0	Astrocytes
QKI	4.51657e-300	0.786996	0.987	0.958	4.47141e-298	Astrocytes
TUBB4A	1.43848e-256	0.844414	0.93	0.736	1.4241e-254	Astrocytes
RALYL	1.67493e-227	0.500686	0.452	0.195	1.65818e-225	Astrocytes
PTCH1	4.9812e-204	-0.907005	0.72	0.86	4.93139e-202	Astrocytes
NCAM2	8.80464e-199	0.405346	0.49	0.23	8.71659e-197	Astrocytes
TNC	2.13606e-198	0.835673	0.649	0.4	2.1147e-196	Astrocytes
CNTNAP5	1.52457e-185	0.545693	0.502	0.252	1.50932e-183	Astrocytes
BMPR1B	2.25353e-182	0.326399	0.301	0.111	2.23099e-180	Astrocytes
DCN	1.92736e-168	-1.1344	0.111	0.383	1.90809e-166	Astrocytes
CD44	3.30043e-156	0.652362	0.383	0.185	3.26743e-154	Astrocytes
GLI2	1.57523e-142	-0.677368	0.281	0.537	1.55948e-140	Astrocytes
SV2B	1.14655e-133	0.4923	0.72	0.512	1.13508e-131	Astrocytes
HHIP	2.04178e-133	-0.726277	0.189	0.435	2.02137e-131	Astrocytes
EOMES	1.2528e-123	0.349176	0.424	0.22	1.24027e-121	Astrocytes
COL1A2	3.43684e-121	-2.03642	0.385	0.546	3.40247e-119	Astrocytes
NPAS3	2.73835e-117	0.259215	0.201	0.075	2.71097e-115	Astrocytes
GABRA5	9.69765e-106	0.314229	0.309	0.148	9.60067e-104	Astrocytes
CD4	7.54993e-94	-0.561276	0.058	0.236	7.47443e-92	Astrocytes
PBX3	6.66392e-78	-0.401213	0.111	0.278	6.59728e-76	Astrocytes
NRXN3	1.02388e-67	0.367886	0.716	0.569	1.01364e-65	Astrocytes
MKI67	1.6757e-65	-0.953661	0.214	0.371	1.65894e-63	Astrocytes
SLC35F3	1.27886e-63	-0.318776	0.156	0.31	1.26607e-61	Astrocytes
MYCN	9.67353e-61	-0.354168	0.246	0.405	9.57679e-59	Astrocytes
IGFBP7	7.03158e-58	-1.19645	0.197	0.338	6.96127e-56	Astrocytes
TMEM108	5.80605e-55	-0.320984	0.407	0.546	5.74799e-53	Astrocytes
TULP1	2.87982e-44	-0.353634	0.122	0.242	2.85102e-42	Astrocytes
DDX31	3.29033e-42	-0.268715	0.546	0.638	3.25742e-40	Astrocytes
MEIS2	7.37342e-38	-0.410022	0.735	0.751	7.29969e-36	Astrocytes
EGFR	1.67776e-37	0.35752	0.649	0.575	1.66098e-35	Astrocytes
KHDRBS2	2.09603e-35	-0.446019	0.09	0.183	2.07507e-33	Astrocytes
EZH2	1.31132e-34	-0.271493	0.445	0.548	1.29821e-32	Astrocytes
CD14	2.22551e-05	-0.402436	0.209	0.234	0.00220326	Astrocytes
COL1A2	0	2.8605	1	0.475	0	Stromal/ meningeal
DCN	0	1.65631	0.839	0.308	0	Stromal/ meningeal
LAMA2	0	1.1417	0.645	0.19	0	Stromal/ meningeal
ZFHX3	0	0.495185	0.567	0.24	0	Stromal/ meningeal
CD4	0	0.390353	0.528	0.188	0	Stromal/ meningeal
NCAM1	0	-0.302727	0.988	0.992	0	Stromal/ meningeal
EOMES	0	-0.39739	0.078	0.247	0	Stromal/ meningeal
GRIA2	0	-0.555497	0.979	0.988	0	Stromal/ meningeal
CNTN2	0	-0.655427	0.678	0.845	0	Stromal/ meningeal
SV2B	0	-0.805212	0.269	0.553	0	Stromal/ meningeal
CA10	0	-0.969585	0.279	0.478	0	Stromal/ meningeal
RBFOX3	0	-0.990155	0.943	0.979	0	Stromal/ meningeal
TLL1	0	-0.997616	0.434	0.684	0	Stromal/ meningeal
NRXN3	0	-1.18262	0.334	0.608	0	Stromal/ meningeal
TUBB4A	0	-1.66984	0.527	0.772	0	Stromal/ meningeal
ASTN1	8.85482e-306	-0.337371	0.445	0.594	8.76627e-304	Stromal/ meningeal
KHDRBS2	9.61571e-197	-0.43384	0.084	0.194	9.51955e-195	Stromal/ meningeal
RALYL	3.8985e-195	-0.273699	0.103	0.216	3.85951e-193	Stromal/ meningeal
NNAT	4.9779e-130	-0.362225	0.595	0.694	4.92812e-128	Stromal/ meningeal
CNTNAP5	2.16292e-124	-0.275606	0.175	0.271	2.14129e-122	Stromal/ meningeal
TNC	7.35696e-71	-0.353275	0.349	0.415	7.28339e-69	Stromal/ meningeal
IGFBP7	0	3.80499	0.995	0.293	0	Vascular/endothelial
COL1A2	0	1.54177	0.959	0.516	0	Vascular/endothelial
DCN	0	1.27965	0.858	0.346	0	Vascular/endothelial
CD4	0	0.893503	0.64	0.206	0	Vascular/endothelial
ZFHX3	0	0.871171	0.678	0.257	0	Vascular/endothelial
LAMA2	0	0.753374	0.569	0.228	0	Vascular/endothelial
QKI	0	0.751024	0.992	0.957	0	Vascular/endothelial
CTLA4	0	0.333237	0.125	0.002	0	Vascular/endothelial
MIR4435-2HG	0	0.294804	0.23	0.08	0	Vascular/endothelial
ASTN1	0	-0.522275	0.303	0.592	0	Vascular/endothelial
MEIS2	0	-0.645349	0.536	0.764	0	Vascular/endothelial
CNTN2	0	-0.851271	0.572	0.84	0	Vascular/endothelial
NCAM1	0	-0.91861	0.903	0.997	0	Vascular/endothelial
TLL1	0	-0.922797	0.406	0.667	0	Vascular/endothelial
GRIA2	0	-0.929965	0.864	0.995	0	Vascular/endothelial
RBFOX3	0	-0.939468	0.856	0.981	0	Vascular/endothelial
NRXN3	0	-0.956645	0.343	0.587	0	Vascular/endothelial
SV2B	7.83129e-306	-0.639452	0.291	0.531	7.75298e-304	Vascular/endothelial
PTCH1	1.73094e-272	-0.621935	0.728	0.864	1.71363e-270	Vascular/endothelial
AIF1	2.27943e-227	0.292367	0.287	0.132	2.25664e-225	Vascular/endothelial
TUBB4A	3.11113e-212	-1.0463	0.648	0.747	3.08002e-210	Vascular/endothelial
CA10	3.97717e-212	-0.896067	0.288	0.463	3.9374e-210	Vascular/endothelial
NNAT	9.29619e-192	-0.584551	0.526	0.691	9.20322e-190	Vascular/endothelial
DRAXIN	6.93854e-171	-0.384991	0.203	0.389	6.86916e-169	Vascular/endothelial
EZH2	3.9139e-133	-0.345128	0.401	0.554	3.87476e-131	Vascular/endothelial
DDX31	5.90438e-118	-0.282003	0.506	0.644	5.84533e-116	Vascular/endothelial
CNTNAP5	1.7842e-114	-0.3548	0.132	0.266	1.76636e-112	Vascular/endothelial
EOMES	2.00877e-111	-0.311314	0.106	0.233	1.98868e-109	Vascular/endothelial
TMEM108	5.10253e-108	-0.303074	0.412	0.551	5.0515e-106	Vascular/endothelial
TNC	3.14179e-107	-0.492904	0.275	0.415	3.11037e-105	Vascular/endothelial
GLI2	1.55631e-103	-0.438979	0.426	0.537	1.54074e-101	Vascular/endothelial
MYC	8.33117e-98	0.296353	0.242	0.144	8.24786e-96	Vascular/endothelial
TRPM3	1.48584e-87	-0.316994	0.256	0.389	1.47098e-85	Vascular/endothelial
HHIP	2.05928e-54	-0.389234	0.357	0.434	2.03869e-52	Vascular/endothelial
MKI67	2.97817e-14	-0.502919	0.34	0.369	2.94838e-12	Vascular/endothelial
CD14	0	2.46936	0.806	0.195	0	Immune cells/microglia
CD4	0	1.91142	0.835	0.19	0	Immune cells/microglia
CD163	0	1.89723	0.644	0.041	0	Immune cells/microglia
PTPRC	0	1.59305	0.616	0.046	0	Immune cells/microglia
CD37	0	1.4084	0.637	0.067	0	Immune cells/microglia
ZFHX3	0	1.03557	0.704	0.253	0	Immune cells/microglia
AIF1	0	1.00365	0.581	0.112	0	Immune cells/microglia
QKI	0	0.644049	0.993	0.957	0	Immune cells/microglia
CD44	0	0.521763	0.392	0.176	0	Immune cells/microglia
DCN	0	0.510712	0.615	0.36	0	Immune cells/microglia
ITGAM	0	0.499763	0.301	0.033	0	Immune cells/microglia
IGF1	0	0.439889	0.298	0.061	0	Immune cells/microglia
FCGR3A	0	0.345909	0.175	0.006	0	Immune cells/microglia
GRIA2	0	-0.508752	0.969	0.988	0	Immune cells/microglia
CNTN2	0	-0.60264	0.681	0.834	0	Immune cells/microglia
RBFOX3	0	-0.69289	0.949	0.976	0	Immune cells/microglia
TLL1	0	-0.81138	0.453	0.666	0	Immune cells/microglia
NRXN3	0	-0.845382	0.381	0.586	0	Immune cells/microglia
SV2B	4.70193e-273	-0.574897	0.313	0.531	4.65491e-271	Immune cells/microglia
TUBB4A	3.27795e-207	-0.932961	0.651	0.747	3.24517e-205	Immune cells/microglia
CA10	4.47305e-99	-0.640124	0.359	0.459	4.42832e-97	Immune cells/microglia
KHDRBS2	7.02767e-57	-0.327583	0.106	0.185	6.9574e-55	Immune cells/microglia
NNAT	5.19623e-56	-0.266072	0.582	0.688	5.14426e-54	Immune cells/microglia
TNC	1.45796e-53	-0.332416	0.316	0.413	1.44338e-51	Immune cells/microglia
MKI67	1.88311e-07	-0.316603	0.426	0.363	1.86428e-05	Immune cells/microglia
